# Description and Validation of the Colorectal Cancer and Adenoma Incidence & Mortality (CRC-AIM) Microsimulation Model

**DOI:** 10.1101/2020.03.02.966838

**Authors:** Andrew Piscitello, Leila Saoud, Michael Matney, Bijan J Borah, A Mark Fendrick, Kristen Hassmiller Lich, Harald Rinde, Paul J Limburg

## Abstract

**Background:** Microsimulation models of colorectal cancer (CRC) have helped inform national screening guidelines and health policy decision-making. However, detailed descriptions of particular underlying assumptions are not published, limiting access to robust platforms for exploratory analyses. We describe the development and validation of the Colorectal Cancer and Adenoma Incidence and Mortality (CRC-AIM) microsimulation model, a robust model built to facilitate collaborative simulation studies on disease progression and early detection through screening interventions.

**Design:** We used the Cancer Intervention and Surveillance Modeling Network (CISNET) CRC models, specifically CRC-SPIN, as a foundation for CRC-AIM’s formulas and parameters. In addition, we developed novel submodels and recalibrated various parameters to address gaps and discrepancies in publicly available information. Along with evaluating the natural history and screening detection outcomes from CRC-AIM, we determined the impact of using different life tables (cohort versus period) on natural history outcomes.

**Results:** CRC-AIM demonstrated substantial cross-model validity when comparing multiple natural history and screening outputs and probability curves to those from CISNET models, particularly CRC-SPIN. Additionally, using period life tables, CRC-AIM’s cumulative probability of developing CRC from ages 40 to 100 (7.1%) lies within the range of the CISNET models (6.7% to 7.2%). Using cohort tables, that probability increases to 8.0%. One notable difference is that, regardless of life table used, the cumulative probability of dying from CRC (3.2% for period; 3.8% for cohort) is slightly higher in CRC-AIM than the CISNET models (2.7% to 2.8%), due to CRC-AIM’s different methodology for determining survival. Additionally, there is substantial overlap (e.g. 94-95% overall agreement for strategies on and off the efficient frontier for stool-based strategies) across multiple screening overlay outputs between CRC-AIM and the CISNET models, especially CRC-SPIN.

**Conclusions:** We developed and validated a robust CRC microsimulation model, CRC-AIM, and demonstrate the influence of life table choice on downstream outputs. We further describe CRC-AIM’s parameters and include complete component tables to enhance transparency and encourage collaboration.
