## Supplemental Material - Analysis for "Description and Validation of the Colorectal Cancer and Adenoma Incidence & Mortality (CRC-AIM) Microsimulation Model": 01_02 FIT Quant Outcomes.xlsx

### Sheet: SummaryQuantFIT
Measure (SimCRC as Comparator)	Comparator Level	Analytically relevant value for FIT	CRC-AIM (cand) vs SimCRC (comp)	CRC-AIM absolute bias	CRC-SPIN vs SimCRC Lower 95% CI	CRC-SPIN vs SimCRC Upper 95% CI	Lower CI Diff vs Comparator	Upper CI Diff vs Comparator	Max CRC-SPIN absolute bias	MISCAN vs SimCRC Lower 95% CI	MISCAN vs SimCRC Upper 95% CI	Lower CI Diff vs Comparator	Upper CI Diff vs Comparator	Max MISCAN absolute bias	CRC-AIM within bias of CISNET, if SimCRC is Comparator model?
Stool Tests	Low	4400	4444.01	44.0139	4405.69	4533.17	5.68591	133.168	133.168	4256.25	4414.95	-143.745	14.9541	143.745	YES
	High	25600	25280	320.038	24873.5	25184.7	-726.464	-415.28	726.464	25671.4	26065.9	71.3811	465.885	465.885	YES
Follow-Up COL	Low	250	255.243	5.24293	250.659	262.86	0.659314	12.8595	12.8595	232.181	248.783	-17.8186	-1.21703	17.8186	YES
	High	1250	1278.69	28.6876	1277.8	1304.74	27.7992	54.7443	54.7443	1185.05	1220.1	-64.9493	-29.8956	64.9493	YES
Surveillance COL	Low	375	505.803	130.803	409.933	457.34	34.9328	82.3399	82.3399	377.759	419.36	2.75853	44.3602	44.3602	NO
	High	1500	1706.51	206.511	1640.07	1736.61	140.073	236.612	236.612	1480.89	1563.39	-19.1054	63.3876	63.3876	YES
Symptom COL	CISNET numeric precision issue
	Refer to difference plots
Total COL	Low	675	821.5	146.5	731.763	783.243	56.763	108.243	108.243	667.028	724.381	-7.97161	49.381	49.381	NO
	High	2750	2984.28	234.275	2919.65	3025.25	169.652	275.245	275.245	2668.27	2784.66	-81.7275	34.6647	81.7275	YES
Complications	CISNET numeric precision issue
	Refer to difference plots
CRC Cases	Low	12	10.8246	1.17542	5.51449	10.3366	-6.48551	-1.66339	6.48551	24.5479	30.6032	12.5479	18.6032	18.6032	YES
	High	60	57.9362	2.06375	51.7958	62.0718	-8.20419	2.07177	8.20419	57.7394	70.6032	-2.26064	10.6032	10.6032	YES
CRC Deaths	Low	2	3.21178	1.21178	0.855502	2.49904	-1.1445	0.499043	1.1445	3.89712	5.37928	1.89712	3.37928	3.37928	YES
	High	18	23.9162	5.91615	18.31	22.7096	0.310048	4.70957	4.70957	18.1674	22.4459	0.167387	4.44595	4.44595	NO
LY with CRC	Low	175	117.913	57.0866	66.5116	113.588	-108.488	-61.4122	108.488	337.433	447.79	162.433	272.79	272.79	YES
	High	750	597.176	152.824	534.151	625.255	-215.849	-124.745	215.849	655.029	866.27	-94.9711	116.27	116.27	YES
LYG	Low	125	111.614	13.3863	30.9584	145.587	-94.0416	20.5871	94.0416	93.5063	205.168	-31.4937	80.1678	80.1678	YES
	High	350	361.484	11.4842	243.286	428.02	-106.714	78.0196	106.714	304.636	491.78	-45.3636	141.78	141.78	YES
CRC Incidence Reduction	Low	0.2	0.240908	0.0409084	0.22274	0.306679	0.0227398	0.106679	0.106679	0.027448	0.139486	-0.172552	-0.0605138	0.172552	YES
	High	0.95	0.965667	0.0156669	0.928774	1.09384	-0.0212257	0.143841	0.143841	0.570455	0.793614	-0.379545	-0.156386	0.379545	YES
CRC Mortality Reduction	Low	0.4	0.292646	0.107354	0.173882	0.396545	-0.226118	-0.00345511	0.226118	0.216159	0.409797	-0.183841	0.00979683	0.183841	YES
	High	0.99	0.971123	0.0188768	0.844045	1.18052	-0.145955	0.190517	0.190517	0.747159	1.03726	-0.242841	0.0472571	0.242841	YES
Measure (CRC-SPIN as Comparator)	Comparator Level	Analytically relevant value for FIT	CRC-AIM vs CRC-SPIN (Comparator)	CRC-AIM absolute bias	SimCRC vs CRC-SPIN Lower 95% CI	SimCRC vs CRC-SPIN Upper 95% CI	Lower CI Diff vs Comparator	Upper CI Diff vs Comparator	Max SimCRC absolute bias	MISCAN vs CRC-SPIN Lower 95% CI	MISCAN vs CRC-SPIN Upper 95% CI	Lower CI Diff vs Comparator	Upper CI Diff vs Comparator	Max MISCAN absolute bias	CRC-AIM within bias of CISNET, if CRC-SPIN is Comparator model?
Stool Tests	Low	4400	4374.92	25.0818	4261.02	4395.56	-138.98	-4.43687	138.98	4162.56	4358.71	-237.441	-41.2901	237.441	YES
	High	25600	25861.8	261.84	26024	26353.9	424.033	753.903	753.903	26268.5	26697	668.515	1096.96	1096.96	YES
Follow-Up COL	Low	250	249.354	0.645965	237.625	249.274	-12.3755	-0.726294	12.3755	228.05	240.648	-21.9496	-9.35218	21.9496	YES
	High	1250	1237.24	12.7612	1197.42	1222.85	-52.5765	-27.1491	52.5765	1149.1	1176.82	-100.897	-73.182	100.897	YES
Surveillance COL	Low	375	451.612	76.6123	301.504	343.049	-73.4961	-31.9511	73.4961	329.153	364.617	-45.8472	-10.3828	45.8472	NO
	High	1500	1536.13	36.1316	1290.84	1371.9	-209.164	-128.105	209.164	1318.06	1386.54	-181.936	-113.459	181.936	YES
Symptom COL	CISNET numeric precision issue
	Refer to difference plots
Total COL	Low	675	743.417	68.417	573.586	621.625	-101.414	-53.3755	101.414	603.529	638.552	-71.4706	-36.4483	71.4706	YES
	High	2750	2771.97	21.9748	2494.02	2589.56	-255.977	-160.439	255.977	2488.58	2560.12	-261.421	-189.881	261.421	YES
Complications	CISNET numeric precision issue
	Refer to difference plots
CRC Cases	Low	12	14.7823	2.78233	13.8273	18.0642	1.82726	6.06425	6.06425	28.0858	32.8873	16.0858	20.8873	20.8873	YES
	High	60	60.8187	0.818739	58.3618	67.8468	-1.63823	7.84675	7.84675	60.9554	72.0452	0.955378	12.0452	12.0452	YES
CRC Deaths	Low	2	3.40839	1.40839	1.60833	2.88333	-0.391667	0.883333	0.883333	4.73449	5.15199	2.73449	3.15199	3.15199	YES
	High	18	21.1108	3.11084	14.275	17.55	-3.725	-0.45	3.725	17.3797	18.6904	-0.620347	0.690447	0.690447	YES
LY with CRC	Low	175	201.2	26.2003	248.472	300.374	73.4718	125.374	125.374	395.965	517.314	220.965	342.314	342.314	YES
	High	750	761.545	11.5452	894.644	1007.38	144.644	257.383	257.383	754.495	1018.72	4.4946	268.72	268.72	YES
LYG	Low	125	143.677	18.6769	111.577	201.77	-13.4233	76.77	76.77	124.496	136.283	-0.503809	11.2828	11.2828	YES
	High	350	381.192	31.1917	290.823	440.198	-59.1769	90.1984	90.1984	311.361	331.186	-38.6394	-18.8143	38.6394	YES
CRC Incidence Reduction	Low	0.2	0.17923	0.0207698	0.0877631	0.179617	-0.112237	-0.0203827	0.112237	-0.0310265	0.0897271	-0.231027	-0.110273	0.231027	YES
	High	0.95	0.905098	0.0449024	0.802355	0.976321	-0.147645	0.0263206	0.147645	0.523551	0.74984	-0.426449	-0.20016	0.426449	YES
CRC Mortality Reduction	Low	0.4	0.401287	0.00128655	0.419849	0.563225	0.0198491	0.163225	0.163225	0.374059	0.437993	-0.0259408	0.0379933	0.0379933	YES
	High	0.99	0.951706	0.0382942	0.86387	1.08265	-0.12613	0.0926511	0.12613	0.825778	0.921668	-0.164222	-0.0683318	0.164222	YES
Measure (MISCAN as Comparator)	Comparator Level	Analytically relevant value for FIT	CRC-AIM vs MISCAN (Comparator)	CRC-AIM absolute bias	SimCRC vs MISCAN Lower 95% CI	SimCRC vs MISCAN Upper 95% CI	Lower CI Diff vs Comparator	Upper CI Diff vs Comparator	Max SimCRC absolute bias	CRC-SPIN vs MISCAN Lower 95% CI	CRC-SPIN vs MISCAN Upper 95% CI	Lower CI Diff vs Comparator	Upper CI Diff vs Comparator	Max CRC-SPIN absolute bias	CRC-AIM within bias of CISNET, if CRC-SPIN is Comparator model?
Stool Tests	Low	4400	4493.47	93.4698	4386.21	4540.27	-13.7948	140.27	140.27	4441.95	4623.47	41.954	223.467	223.467	YES
	High	25600	25022.2	577.783	25144.7	25527.3	-455.334	-72.6952	455.334	24561.7	24954.6	-1038.3	-645.361	1038.3	YES
Follow-Up COL	Low	250	266.279	16.279	251.134	268.58	1.13428	18.5796	18.5796	259.874	273.792	9.87403	23.7922	23.7922	YES
	High	1250	1329.6	79.5966	1280.66	1318.04	30.6596	68.0414	68.0414	1328.06	1359.51	78.0558	109.506	109.506	YES
Surveillance COL	Low	375	481.408	106.408	329.992	372.553	-45.0082	-2.44699	45.0082	385.549	427.139	10.549	52.1386	52.1386	NO
	High	1500	1686.34	186.34	1436.28	1519.85	-63.7192	19.8503	63.7192	1624.02	1706.96	124.022	206.955	206.955	YES
Symptom COL	CISNET numeric precision issue
	Refer to difference plots
Total COL	Low	675	799.628	124.628	623.657	683.741	-51.3432	8.74144	51.3432	714.077	753.47	39.077	78.47	78.47	NO
	High	2750	3008.07	258.067	2713.48	2835.22	-36.5218	85.2156	85.2156	2954.76	3037.56	204.761	287.561	287.561	YES
Complications	CISNET numeric precision issue
	Refer to difference plots
CRC Cases	Low	12	-9.29764	21.2976	-15.3954	-2.14615	-27.3954	-14.1462	27.3954	-19.0205	-6.83103	-31.0205	-18.831	31.0205	YES
	High	60	52.8695	7.13053	42.2046	67.2692	-17.7954	7.26923	17.7954	39.8182	63.2642	-20.1818	3.26421	20.1818	YES
CRC Deaths	Low	2	-0.625753	2.62575	-1.76439	0.261174	-3.76439	-1.73883	3.76439	-2.01391	-1.19666	-4.01391	-3.19666	4.01391	YES
	High	18	20.9504	2.95043	13.2356	18.2006	-4.76439	0.200568	4.76439	16.8952	19.0482	-1.10482	1.04824	1.10482	YES
LY with CRC	Low	175	-168.813	343.813	-339.672	-13.9943	-514.672	-188.994	514.672	-384.23	-48.289	-559.23	-223.289	559.23	YES
	High	750	584.965	165.035	450.391	1027.03	-299.609	277.029	299.609	275.166	873.881	-474.834	123.881	474.834	YES
LYG	Low	125	137.78	12.7804	93.5063	205.168	-31.4937	80.1678	80.1678	110.584	126.634	-14.4158	1.63374	14.4158	YES
	High	350	413.38	63.3795	304.636	491.78	-45.3636	141.78	141.78	370.329	397.552	20.329	47.5521	47.5521	YES
CRC Incidence Reduction	Low	0.2	0.378359	0.178359	0.277583	0.410793	0.0775829	0.210793	0.210793	0.343948	0.473753	0.143948	0.273753	0.273753	YES
	High	0.95	1.2897	0.339697	1.13751	1.44669	0.187507	0.496692	0.496692	1.19608	1.48804	0.246076	0.538039	0.538039	YES
CRC Mortality Reduction	Low	0.4	0.394029	0.00597125	0.393453	0.579698	-0.00654726	0.179698	0.179698	0.344156	0.439733	-0.0558445	0.0397335	0.0558445	YES
	High	0.99	1.09074	0.100738	0.948229	1.23525	-0.0417711	0.245254	0.245254	1.06385	1.21035	0.0738538	0.220346	0.220346	YES

### Sheet: FIT
Measure	Passing-Bablok Parameters *(Denotes orthogonal regression. Passing-Bablock could not be generated)	CRC-AIM vs SimCRC	CRC-SPIN vs SimCRC	MISCAN vs SimCRC	"Sim-CRC as the reference model"	Ref (SimCRC) Level	CRC-AIM vs SimCRC Point	CRC-AIM vs SimCRC LowerCL	CRC-AIM vs SimCRC UpperCL	CRC-SPIN vs SimCRC	Point	LowerCL	UpperCL	MISCAN vs SimCRC	Point	LowerCL	UpperCL
Stool Tests	Intercept	119.57 (78.56, 155.08)	204.68 (157.64, 247.00)	-135.33 (-188.39, -78.64)		4400	4444.01	4387.95	4496.44		4468.39	4405.69	4533.17		4330.74	4256.25	4414.95
	Slope	0.98 (0.98, 0.99)	0.97 (0.97, 0.97)	1.02 (1.01, 1.02)		25600	25280	25151.4	25413.9		25011.8	24873.5	25184.7		25849.1	25671.4	26065.9
Follow-Up COL	Intercept	-0.62 (-2.83, 2.73)	-1.27 (-6.13, 2.39)	-0.18 (-6.04, 5.95)		250	255.243	251.789	259.586		257.157	250.659	262.86		240.344	232.181	248.783	Intepreting results:
	Slope	1.02 (1.02, 1.03)	1.03 (1.03, 1.04)	0.96 (0.95, 0.97)		1250	1278.69	1270.28	1287.02		1290.87	1277.8	1304.74		1202.44	1185.05	1220.1		Regression coefficients can be interpreted as:
Surveillance COL	Intercept	105.57 (90.18, 126.94)	15.49 (-0.11, 30.92)	24.00 (10.05, 38.02)		375	505.803	481.67	535.925		433.98	409.933	457.34		399	377.759	419.36			Systemic/systematic bias: Intercept that is non-0.
	Slope	1.07 (1.04, 1.09)	1.12 (1.09, 1.14)	1.00 (0.98, 1.02)		1500	1706.51	1656.15	1762.88		1689.44	1640.07	1736.61		1524	1480.89	1563.39				If intercept is negative, CRC-AIM gives values that are lower than CISNET by a constant amount.
Symptom COL	Intercept	0.76 (-0.28, 1.47)	*1.42 (0.00, 0.00)	*5.25 (0.00, 0.00)																		eg if CISNET model's value were 0 for a given metric, what would CRC-AIM's value be? It would be negative.
	Slope	1.22 (1.14, 1.33)	*1.46 (1.25, 1.69)	*1.07 (0.97, 1.18)																	If intercept is positive, CRC-AIM gives values that are larger than CISNET by a constant amount.
Total COL	Intercept	117.95 (101.00, 137.54)	35.32 (20.04, 53.92)	33.25 (16.02, 54.17)		675	821.5	795.608	849.33		756.268	731.763	783.243		694.897	667.028	724.381					eg if CISNET model's value were 0 for a given metric, what would CRC-AIM's value be? It would be positive.
	Slope	1.04 (1.03, 1.05)	1.07 (1.05, 1.08)	0.98 (0.96, 0.99)		2750	2984.28	2930.87	3037.42		2972.52	2919.65	3025.25		2728.85	2668.27	2784.66
Complications	Intercept	1.70 (0.96, 2.36)	*0.94 (0.00, 0.00)	*1.53 (0.00, 0.00)															The differences between 2 model outcomes can also be influenced by the level of the measured outcome itself. This is called "Proportional Bias."
	Slope	0.87 (0.80, 0.95)	*1.00 (0.91, 1.09)	*0.82 (0.72, 0.94)																Proportional bias: slope that is non-1
CRC Cases	Intercept	-0.95 (-1.83, 0.20)	-4.25 (-6.06, -2.60)	18.82 (16.25, 20.60)		12	10.8246	9.49192	12.3318		7.99197	5.51449	10.3366		27.9029	24.5479	30.6032				If slope is greater than one, CRC-AIM gives values that are higher that CISNET's, by an amount proportional to the level of the measurement.
	Slope	0.98 (0.94, 1.01)	1.02 (0.96, 1.08)	0.76 (0.69, 0.83)		60	57.9362	54.7892	60.8636		56.9483	51.7958	62.0718		64.2457	57.7394	70.6032					eg as a metric increasese for CISNET, the gap between CRC-AIM's outcome vs CISNET's increases in a positive direction.
CRC Deaths	Intercept	0.62 (-0.08, 1.05)	-0.55 (-1.33, -0.03)	2.75 (2.11, 3.25)		2	3.21178	2.3781	3.83363		1.80714	0.855502	2.49904		4.70488	3.89712	5.37928				If slope is less than one, CRC-AIM gives values that are lower than CISNET's, by an amount proportional to the level of the measurement.
	Slope	1.29 (1.23, 1.39)	1.18 (1.09, 1.26)	0.98 (0.89, 1.07)		18	23.9162	22.0217	26.1416		20.6643	18.31	22.7096		20.3146	18.1674	22.4459					eg as metric increases for CISNET, the gap between CRC-AIM's outcomes vs CISNET's decreases ("CRC-AIM - CISNET" approaches "negative" values for given outcome, as CISNET value increases)
LY with CRC	Intercept	-27.95 (-37.36, -18.64)	-57.70 (-75.81, -42.14)	281.60 (240.77, 320.43)		175	117.913	104.339	130.958		90.6696	66.5116	113.588		393.365	337.433	447.79
	Slope	0.83 (0.81, 0.85)	0.85 (0.81, 0.89)	0.64 (0.55, 0.73)		750	597.176	569.932	622.504		578.17	534.151	625.255		760.583	655.029	866.27		These are regression estimates. Oftentimes, their effects can be overlooked when examining a Difference Plot, due to the scaling of the plot.
LYG	Intercept	-27.20 (-73.15, -2.30)	-44.01 (-87.00, -11.32)	16.36 (-23.79, 45.94)		125	111.614	52.438	159.814		90.6897	30.9584	145.587		151.268	93.5063	205.168			For example: this is a plot of CRC-AM vs SimCRC number of COL
	Slope	1.11 (1.00, 1.30)	1.08 (0.94, 1.26)	1.08 (0.94, 1.27)		350	361.484	278.494	451.612		333.147	243.286	428.02		394.108	304.636	491.78				Regression has an intercept of -77 (meaning CRC-AIM has a constant bias of -77 COL per 1000)
CRC Incidence Reduction	Intercept	0.05 (0.03, 0.07)	0.07 (0.03, 0.10)	-0.08 (-0.12, -0.03)		0.2	0.240908	0.218221	0.268506		0.26627	0.22274	0.306679		0.0798451	0.027448	0.139486				Regression has a slope of 1.05, meaning as the number of COL increases, CRC-AIM "overshoots" the number of COL.
	Slope	0.97 (0.93, 0.99)	0.99 (0.94, 1.05)	0.80 (0.72, 0.87)		0.95	0.965667	0.913899	1.01284		1.00975	0.928774	1.09384		0.677498	0.570455	0.793614					You can see the widening gap versus the equality line (dashed line) in the left-hand plot, as number of COL increases.
CRC Mortality Reduction	Intercept	-0.17 (-0.22, -0.12)	-0.21 (-0.28, -0.13)	-0.08 (-0.14, -0.02)		0.4	0.292646	0.217277	0.371144		0.283409	0.173882	0.396545		0.310476	0.216159	0.409797					This is a proportional bias effect.
	Slope	1.15 (1.08, 1.22)	1.23 (1.14, 1.33)	0.98 (0.90, 1.06)		0.99	0.971123	0.854954	1.08853		1.0075	0.844045	1.18052		0.889813	0.747159	1.03726
Measure	Passing-Bablok*	CRC-AIM vs CRC-SPIN	SimCRC vs CRC-SPIN	MISCAN vs CRC-SPIN	"CRC-SPIN as the reference model"	Ref (CRC-SPIN) Level	CRC-AIM vs CRC-SPIN Point	CRC-AIM vs CRC-SPIN LowerCL	CRC-AIM vs CRC-SPIN UpperCL	SimCRC vs CRC-SPIN	Point	LowerCL	UpperCL	MISCAN vs CRC-SPIN	Point	LowerCL	UpperCL
Stool Tests	Intercept	-84.63 (-104.38, -64.70)	-211.22 (-255.83, -161.83)	-344.60 (-425.47, -277.53)		4400	4374.92	4344.75	4403.44		4329.42	4261.02	4395.56		4266.46	4162.56	4358.71
	Slope	1.01 (1.01, 1.02)	1.03 (1.03, 1.04)	1.05 (1.04, 1.05)		25600	25861.8	25781.4	25931.8		26207	26024	26353.9		26483.4	26268.5	26697
Follow-Up COL	Intercept	2.38 (0.00, 4.27)	1.23 (-2.33, 5.88)	1.25 (-2.21, 6.61)		250	249.354	246.176	252.137		243.076	237.625	249.274		233.672	228.05	240.648
	Slope	0.99 (0.98, 0.99)	0.97 (0.96, 0.97)	0.93 (0.92, 0.94)		1250	1237.24	1230.88	1243.59		1210.47	1197.42	1222.85		1163.36	1149.1	1176.82
Surveillance COL	Intercept	90.11 (81.25, 99.65)	-13.88 (-28.27, 0.10)	10.57 (-0.48, 23.98)		375	451.612	438.282	465.59		322.148	301.504	343.049		346.589	329.153	364.617
	Slope	0.96 (0.95, 0.98)	0.90 (0.88, 0.91)	0.90 (0.88, 0.91)		1500	1536.13	1509.37	1563.4		1330.25	1290.84	1371.9		1354.63	1318.06	1386.54
Symptom COL	Intercept	-0.26 (-1.87, 1.05)	*-0.97 (0.00, 0.00)	*4.21 (0.00, 0.00)
	Slope	0.83 (0.74, 0.91)	*0.69 (0.59, 0.80)	*0.73 (0.67, 0.80)
Total COL	Intercept	83.52 (75.60, 89.29)	-33.07 (-51.14, -18.55)	3.03 (-9.68, 13.46)		675	743.417	732.514	753.007		598.911	573.586	621.625		622.176	603.529	638.552
	Slope	0.98 (0.97, 0.98)	0.94 (0.93, 0.95)	0.92 (0.91, 0.93)		2750	2771.97	2751.91	2793.33		2541.66	2494.02	2589.56		2525.47	2488.58	2560.12
Complications	Intercept	0.92 (0.10, 1.54)	*-0.94 (0.00, 0.00)	*0.75 (0.00, 0.00)
	Slope	0.87 (0.81, 0.95)	*1.00 (0.92, 1.09)	*0.82 (0.73, 0.92)
CRC Cases	Intercept	3.27 (2.62, 3.81)	4.16 (2.69, 5.62)	21.21 (19.87, 23.10)		12	14.7823	13.8945	15.6123		15.9297	13.8273	18.0642		30.2811	28.0858	32.8873
	Slope	0.96 (0.94, 0.98)	0.98 (0.93, 1.04)	0.76 (0.68, 0.82)		60	60.8187	58.9857	62.8028		62.9921	58.3618	67.8468		66.5646	60.9554	72.0452
CRC Deaths	Intercept	1.20 (0.99, 1.44)	0.47 (0.03, 1.05)	3.31 (3.15, 3.46)		2	3.40839	3.13802	3.70869		2.16364	1.60833	2.88333		4.93467	4.73449	5.15199
	Slope	1.11 (1.07, 1.14)	0.85 (0.79, 0.92)	0.81 (0.79, 0.85)		18	21.1108	20.3317	21.883		15.7394	14.275	17.55		17.948	17.3797	18.6904
LY with CRC	Intercept	30.66 (20.44, 41.25)	68.06 (51.81, 85.20)	328.03 (286.85, 364.71)		175	201.2	185.219	217.64		274.467	248.472	300.374		457.285	395.965	517.314
	Slope	0.97 (0.94, 1.01)	1.18 (1.12, 1.23)	0.74 (0.62, 0.87)		750	761.545	726.625	797.203		952.672	894.644	1007.38		881.984	754.495	1018.72				The difference plot in the right-side graph also shows that, as mean COL increases, the difference between CRC-AIM and SimCRC increases.
LYG	Intercept	11.72 (2.57, 21.36)	40.84 (12.00, 69.31)	24.62 (20.68, 28.00)		125	143.677	128.863	159.033		156.84	111.577	201.77		130.589	124.496	136.283
	Slope	1.06 (1.01, 1.10)	0.93 (0.80, 1.06)	0.85 (0.83, 0.87)		350	381.192	356.19	406.848		365.64	290.823	440.198		321.332	311.361	331.186
CRC Incidence Reduction	Intercept	-0.01 (-0.03, 0.00)	-0.07 (-0.10, -0.03)	-0.13 (-0.18, -0.09)		0.2	0.17923	0.160866	0.196557		0.133149	0.0877631	0.179617		0.030491	-0.0310265	0.0897271				Same plot as above, zoomed in around Y intercept. Systematic bias of -77.
	Slope	0.97 (0.95, 0.99)	1.01 (0.95, 1.06)	0.81 (0.74, 0.88)		0.95	0.905098	0.871765	0.939727		0.889728	0.802355	0.976321		0.640706	0.523551	0.74984
CRC Mortality Reduction	Intercept	0.03 (0.01, 0.04)	0.17 (0.12, 0.21)	0.09 (0.07, 0.11)		0.4	0.401287	0.376067	0.427236		0.495	0.419849	0.563225		0.406423	0.374059	0.437993
	Slope	0.93 (0.91, 0.96)	0.81 (0.75, 0.88)	0.79 (0.77, 0.82)		0.99	0.951706	0.914291	0.992655		0.975741	0.86387	1.08265		0.873885	0.825778	0.921668
Measure	Passing-Bablok*	CRC-AIM vs MISCAN	SimCRC vs MISCAN	CRC-SPIN vs MISCAN	"MISCAN as the reference model"	Ref (CRC-SPIN) Level	CRC-AIM vs MISCAN Point	CRC-AIM vs MISCAN LowerCL	CRC-AIM vs MISCAN UpperCL	SimCRC vs MISCAN				CRC-SPIN vs MISCAN
Stool Tests	Intercept	232.79 (187.65, 288.04)	133.33 (77.85, 184.47)	328.83 (266.16, 403.79)		4400	4493.47	4430.02	4563.42		4468.24	4386.21	4540.27		4527.43	4441.95	4623.47
	Slope	0.97 (0.96, 0.97)	0.99 (0.98, 0.99)	0.95 (0.95, 0.96)		25600	25022.2	24870.5	25163		25354.6	25144.7	25527.3		24757.1	24561.7	24954.6
Follow-Up COL	Intercept	0.45 (-4.05, 4.65)	0.19 (-6.25, 6.21)	-1.34 (-7.17, 2.36)		250	266.279	260.01	272.26		260.036	251.134	268.58		267.563	259.874	273.792
	Slope	1.06 (1.06, 1.07)	1.04 (1.03, 1.05)	1.08 (1.07, 1.09)		1250	1329.6	1316.23	1342.71		1299.43	1280.66	1318.04		1343.19	1328.06	1359.51
Surveillance COL	Intercept	79.76 (50.42, 96.40)	-24.00 (-38.77, -9.88)	-11.80 (-27.28, 0.53)		375	481.408	444.724	514.165		351	329.992	372.553		406.707	385.549	427.139
	Slope	1.07 (1.05, 1.11)	1.00 (0.98, 1.02)	1.12 (1.10, 1.14)		1500	1686.34	1627.64	1767.46		1476	1436.28	1519.85		1662.23	1624.02	1706.96
Symptom COL	Intercept	-5.05 (-5.87, -4.16)	*-4.91 (0.00, 0.00)	*-5.73 (0.00, 0.00)
	Slope	1.12 (1.07, 1.17)	*0.94 (0.85, 1.03)	*1.36 (1.25, 1.49)
Total COL	Intercept	81.22 (57.08, 96.68)	-33.92 (-56.16, -16.14)	-3.31 (-14.82, 10.45)		675	799.628	767.795	828.023		654.702	623.657	683.741		732.589	714.077	753.47
	Slope	1.06 (1.05, 1.08)	1.02 (1.01, 1.04)	1.09 (1.08, 1.10)		2750	3008.07	2952.6	3076.23		2771.57	2713.48	2835.22		2994.79	2954.76	3037.56
Complications	Intercept	-0.29 (-1.58, 0.63)	*-1.86 (0.00, 0.00)	*-0.91 (0.00, 0.00)
	Slope	1.11 (0.99, 1.25)	*1.22 (1.06, 1.39)	*1.22 (1.08, 1.36)														Proposed evaluation:
CRC Cases	Intercept	-24.84 (-30.90, -21.06)	-24.85 (-29.80, -19.50)	-28.06 (-33.73, -24.35)		12	-9.29764	-16.4726	-3.89133		-9.00377	-15.3954	-2.14615		-12.1844	-19.0205	-6.83103	1) If the confidence interval of intercept contains 0, then not enough evidence to support a systemic bias.
	Slope	1.30 (1.20, 1.43)	1.32 (1.20, 1.45)	1.32 (1.23, 1.46)		60	52.8695	41.2205	64.7918		54.3925	42.2046	67.2692		51.3156	39.8182	63.2642		If confidence interval of intercept does not contain 0, then evaluate the magnitude of CRC-AIM vs given CISNET "reference" model.
CRC Deaths	Intercept	-3.32 (-3.69, -2.91)	-2.82 (-3.64, -1.98)	-4.07 (-4.38, -3.73)		2	-0.625753	-1.07465	-0.116741		-0.7725	-1.76439	0.261174		-1.6082	-2.01391	-1.19666			Compare CRC-AIM vs given reference CISNET model, versus other CISNET models against the same reference CISNET model.
	Slope	1.35 (1.31, 1.40)	1.03 (0.94, 1.12)	1.23 (1.18, 1.27)		18	20.9504	19.8374	22.2421		15.6275	13.2356	18.2006		18.0639	16.8952	19.0482			If magnitude of error is within same magnitude of error of other CISNET models, then error is acceptable.
LY with CRC	Intercept	-398.22 (-537.75, -281.67)	-440.94 (-580.13, -330.83)	-444.12 (-584.92, -328.95)		175	-168.813	-344.867	-9.84973		-166.922	-339.672	-13.9943		-207.187	-384.23	-48.289
	Slope	1.31 (1.10, 1.55)	1.57 (1.37, 1.81)	1.35 (1.15, 1.60)		750	584.965	288.905	883.273		733.429	450.391	1027.03		571.307	275.166	873.881	Example:	When comparing CRC-AIM to SimCRC, the LY with CRC shows a systemic bias of -28.50, and the CI does not contain 0 (95% CI -34.46 to -23.83)
LYG	Intercept	-15.33 (-23.44, -8.96)	16.36 (-23.79, 45.94)	-29.04 (-33.72, -23.88)		125	137.78	125.851	149.282		151.268	93.5063	205.168		118.407	110.584	126.634		However, the magnitude of this bias (28.50) is less than the magnitude of bias of either CRC-SPIN vs SimCRC (47.45) or MISCAN vs SimCRC (240.75).
	Slope	1.22 (1.19, 1.27)	1.08 (0.94, 1.27)	1.18 (1.15, 1.20)		350	413.38	394.571	434.126		394.108	304.636	491.78		383.816	370.329	397.552		So, this bias is acceptable, because it's no worse than inter-model bias across CISNET.
CRC Incidence Reduction	Intercept	0.14 (0.09, 0.17)	0.10 (0.05, 0.13)	0.16 (0.12, 0.20)		0.2	0.378359	0.317752	0.441019		0.350783	0.277583	0.410793		0.408339	0.343948	0.473753
	Slope	1.22 (1.12, 1.35)	1.25 (1.15, 1.38)	1.23 (1.14, 1.35)		0.95	1.2897	1.16053	1.45142		1.29196	1.13751	1.44669		1.33015	1.19608	1.48804
CRC Mortality Reduction	Intercept	-0.08 (-0.11, -0.05)	0.08 (0.02, 0.14)	-0.11 (-0.14, -0.08)		0.4	0.394029	0.346823	0.439862		0.491172	0.393453	0.579698		0.391893	0.344156	0.439733	2) If the confidence interval of slope contains 1, then not enough evidence to support proportional bias.
	Slope	1.18 (1.14, 1.23)	1.02 (0.94, 1.11)	1.26 (1.22, 1.31)		0.99	1.09074	1.01992	1.16308		1.09203	0.948229	1.23525		1.13655	1.06385	1.21035		If confidence interval of slope does not contain 1, then evaluate the magnitude of CRC-AIM vs given CISNET "reference" model.
																				Compare CRC-AIM vs given reference CISNET model, versus othter CISNET models against the same reference CISNET model.
																				If the absolute deviation from a slope of 1 is within same magnitude of deviation of other CISNET models, then error is acceptable.
note: no longer applicable
Example: CRC-AIM vs SimCRC																		Example:	When comparing CRC-AIM to SimCRC, the LY with CRC shows a proportional bias of 0.76, and the CI does not contain 1 (95% CI 0.76 to 0.80).
	Passing-Bablok Parameters *(Denotes orthogonal regression. Passing-Bablock could not be generated)	CRC-AIM vs SimCRC	CRC-SPIN vs SimCRC	MISCAN vs SimCRC															However, the magnitude of the absolute deviation from a slope of 1 (0.22) is less than the deviation of CRC-SPIN vs SimCRC (0.24) or MISCAN vs SimCRC (0.46).
LY with CRC	Intercept	-28.50 (-34.46, -23.83)	-47.45 (-58.57, -41.29)	240.75 (214.09, 259.81)															So, this proportional bias is acceptable, because it's no worse than inter-model bias across CISNET.
	Slope	0.78 (0.76, 0.80)	0.76 (0.73, 0.81)	0.54 (0.47, 0.67)

### Sheet: Intermediate FIT
Measure	Passing-Bablok Parameters *(Denotes orthogonal regression. Passing-Bablock could not be generated)	CRC-AIM vs SimCRC	CRC-AIM vs SimCRC Point	CRC-AIM vs SimCRC LowerCL	CRC-AIM vs SimCRC UpperCL	CRC-SPIN vs SimCRC	Point	LowerCL	UpperCL	MISCAN vs SimCRC	Point	LowerCL	UpperCL
Stool Tests	Intercept	119.57 (78.56, 155.08)	119.572	78.5636	155.085	204.68 (157.64, 247.00)	204.677	157.642	246.997	-135.33 (-188.39, -78.64)	-135.333	-188.394	-78.6354
	Slope	0.98 (0.98, 0.99)	0.982828	0.979407	0.986672	0.97 (0.97, 0.97)	0.969027	0.965465	0.97413	1.02 (1.01, 1.02)	1.01502	1.01015	1.02127
Follow-Up COL	Intercept	-0.62 (-2.83, 2.73)	-0.618238	-2.83371	2.72923	-1.27 (-6.13, 2.39)	-1.26966	-6.12565	2.38831	-0.18 (-6.04, 5.95)	-0.180107	-6.03599	5.95261
	Slope	1.02 (1.02, 1.03)	1.02344	1.01849	1.02743	1.03 (1.03, 1.04)	1.03371	1.02714	1.04188	0.96 (0.95, 0.97)	0.962097	0.952869	0.971321
Surveillance COL	Intercept	105.57 (90.18, 126.94)	105.567	90.1778	126.939	15.49 (-0.11, 30.92)	15.494	-0.113924	30.9159	24.00 (10.05, 38.02)	24	10.0465	38.0177
	Slope	1.07 (1.04, 1.09)	1.0673	1.04398	1.09063	1.12 (1.09, 1.14)	1.11596	1.09346	1.13713	1.00 (0.98, 1.02)	1	0.980565	1.01691
Symptom COL	Intercept	0.76 (-0.28, 1.47)	0.757021	-0.284614	1.47102	*1.42 (0.00, 0.00)	1.41536			*5.25 (0.00, 0.00)	5.2497
	Slope	1.22 (1.14, 1.33)	1.21674	1.14148	1.3251	*1.46 (1.25, 1.69)	1.45562	1.25431	1.68923	*1.07 (0.97, 1.18)	1.0688	0.967588	1.18059
Total COL	Intercept	117.95 (101.00, 137.54)	117.946	101.004	137.542	35.32 (20.04, 53.92)	35.3193	20.0402	53.9171	33.25 (16.02, 54.17)	33.2484	16.0213	54.1682
	Slope	1.04 (1.03, 1.05)	1.0423	1.02904	1.0545	1.07 (1.05, 1.08)	1.06807	1.0544	1.08048	0.98 (0.96, 0.99)	0.98022	0.964455	0.992908
Complications	Intercept	1.70 (0.96, 2.36)	1.69916	0.964483	2.35653	*0.94 (0.00, 0.00)	0.941208			*1.53 (0.00, 0.00)	1.52715
	Slope	0.87 (0.80, 0.95)	0.870646	0.804727	0.948111	*1.00 (0.91, 1.09)	0.998295	0.913774	1.09063	*0.82 (0.72, 0.94)	0.821351	0.717246	0.940566
CRC Cases	Intercept	-0.95 (-1.83, 0.20)	-0.953337	-1.83242	0.198828	-4.25 (-6.06, -2.60)	-4.24711	-6.05584	-2.59718	18.82 (16.25, 20.60)	18.8171	16.25	20.6032
	Slope	0.98 (0.94, 1.01)	0.981493	0.943694	1.01108	1.02 (0.96, 1.08)	1.01992	0.964194	1.07782	0.76 (0.69, 0.83)	0.757143	0.691489	0.833333
CRC Deaths	Intercept	0.62 (-0.08, 1.05)	0.623733	-0.0773448	1.04514	-0.55 (-1.33, -0.03)	-0.55	-1.32632	-0.0272727	2.75 (2.11, 3.25)	2.75366	2.11333	3.24595
	Slope	1.29 (1.23, 1.39)	1.29402	1.22772	1.39425	1.18 (1.09, 1.26)	1.17857	1.09091	1.26316	0.98 (0.89, 1.07)	0.97561	0.891892	1.06667
LY with CRC	Intercept	-27.95 (-37.36, -18.64)	-27.9492	-37.3626	-18.6434	-57.70 (-75.81, -42.14)	-57.7	-75.8133	-42.1368	281.60 (240.77, 320.43)	281.603	240.773	320.427
	Slope	0.83 (0.81, 0.85)	0.833501	0.809726	0.854863	0.85 (0.81, 0.89)	0.847826	0.813285	0.889855	0.64 (0.55, 0.73)	0.63864	0.552341	0.72779
LYG	Intercept	-27.20 (-73.15, -2.30)	-27.2032	-73.1485	-2.29558	-44.01 (-87.00, -11.32)	-44.0086	-87.0015	-11.3198	16.36 (-23.79, 45.94)	16.3574	-23.7882	45.939
	Slope	1.11 (1.00, 1.30)	1.11054	1.00469	1.29688	1.08 (0.94, 1.26)	1.07759	0.94368	1.25526	1.08 (0.94, 1.27)	1.07929	0.938356	1.27383
CRC Incidence Reduction	Intercept	0.05 (0.03, 0.07)	0.0476395	0.0327069	0.0700161	0.07 (0.03, 0.10)	0.0680087	0.034464	0.096769	-0.08 (-0.12, -0.03)	-0.0795291	-0.117354	-0.0349478
	Slope	0.97 (0.93, 0.99)	0.966345	0.927571	0.992448	0.99 (0.94, 1.05)	0.991304	0.941379	1.04955	0.80 (0.72, 0.87)	0.796871	0.724009	0.87217
CRC Mortality Reduction	Intercept	-0.17 (-0.22, -0.12)	-0.167338	-0.215047	-0.115216	-0.21 (-0.28, -0.13)	-0.2075	-0.280466	-0.134962	-0.08 (-0.14, -0.02)	-0.0822952	-0.143841	-0.0156
	Slope	1.15 (1.08, 1.22)	1.14996	1.08081	1.2159	1.23 (1.14, 1.33)	1.22727	1.13587	1.32877	0.98 (0.90, 1.06)	0.981928	0.9	1.06349
Measure	Passing-Bablok*	CRC-AIM vs CRC-SPIN	CRC-AIM vs CRC-SPIN Point	CRC-AIM vs CRC-SPIN LowerCL	CRC-AIM vs CRC-SPIN UpperCL	SimCRC vs CRC-SPIN	Point	LowerCL	UpperCL	MISCAN vs CRC-SPIN	Point	LowerCL	UpperCL
Stool Tests	Intercept	-84.63 (-104.38, -64.70)	-84.6316	-104.375	-64.7022	-211.22 (-255.83, -161.83)	-211.219	-255.832	-161.828	-344.60 (-425.47, -277.53)	-344.602	-425.47	-277.532
	Slope	1.01 (1.01, 1.02)	1.01353	1.01116	1.01549	1.03 (1.03, 1.04)	1.03196	1.02656	1.03577	1.05 (1.04, 1.05)	1.04797	1.04273	1.05369
Follow-Up COL	Intercept	2.38 (0.00, 4.27)	2.38285	-0.0006848	4.27237	1.23 (-2.33, 5.88)	1.22826	-2.3252	5.8794	1.25 (-2.21, 6.61)	1.25	-2.21277	6.60526
	Slope	0.99 (0.98, 0.99)	0.987885	0.984708	0.991458	0.97 (0.96, 0.97)	0.967391	0.959799	0.973577	0.93 (0.92, 0.94)	0.929688	0.921053	0.93617
Surveillance COL	Intercept	90.11 (81.25, 99.65)	90.1059	81.2543	99.654	-13.88 (-28.27, 0.10)	-13.8839	-28.2735	0.100186	10.57 (-0.48, 23.98)	10.5743	-0.484293	23.9758
	Slope	0.96 (0.95, 0.98)	0.964017	0.952075	0.975829	0.90 (0.88, 0.91)	0.896086	0.879406	0.91453	0.90 (0.88, 0.91)	0.89604	0.879032	0.908377
Symptom COL	Intercept	-0.26 (-1.87, 1.05)	-0.257824	-1.87442	1.05218	*-0.97 (0.00, 0.00)	-0.972342			*4.21 (0.00, 0.00)	4.21047
	Slope	0.83 (0.74, 0.91)	0.828533	0.742363	0.914937	*0.69 (0.59, 0.80)	0.686994	0.591986	0.797251	*0.73 (0.67, 0.80)	0.734257	0.673322	0.800706
Total COL	Intercept	83.52 (75.60, 89.29)	83.5247	75.6024	89.2875	-33.07 (-51.14, -18.55)	-33.0682	-51.1351	-18.5475	3.03 (-9.68, 13.46)	3.0339	-9.67958	13.4637
	Slope	0.98 (0.97, 0.98)	0.977618	0.973202	0.983289	0.94 (0.93, 0.95)	0.936266	0.925512	0.948403	0.92 (0.91, 0.93)	0.917248	0.908458	0.926056
Complications	Intercept	0.92 (0.10, 1.54)	0.923898	0.0995246	1.53522	*-0.94 (0.00, 0.00)	-0.942816			*0.75 (0.00, 0.00)	0.752772
	Slope	0.87 (0.81, 0.95)	0.872197	0.807097	0.946905	*1.00 (0.92, 1.09)	1.00171	0.916898	1.09436	*0.82 (0.73, 0.92)	0.822753	0.73279	0.923761
CRC Cases	Intercept	3.27 (2.62, 3.81)	3.27322	2.62167	3.81471	4.16 (2.69, 5.62)	4.16415	2.69363	5.61862	21.21 (19.87, 23.10)	21.2102	19.8684	23.0978
	Slope	0.96 (0.94, 0.98)	0.959092	0.9394	0.983134	0.98 (0.93, 1.04)	0.980466	0.927802	1.03714	0.76 (0.68, 0.82)	0.755906	0.684783	0.815789
CRC Deaths	Intercept	1.20 (0.99, 1.44)	1.19559	0.988811	1.4369	0.47 (0.03, 1.05)	0.466667	0.025	1.05	3.31 (3.15, 3.46)	3.308	3.15385	3.45968
	Slope	1.11 (1.07, 1.14)	1.1064	1.07461	1.13589	0.85 (0.79, 0.92)	0.848485	0.791667	0.916667	0.81 (0.79, 0.85)	0.813333	0.790323	0.846154
LY with CRC	Intercept	30.66 (20.44, 41.25)	30.6605	20.4429	41.2506	68.06 (51.81, 85.20)	68.0564	51.8106	85.1974	328.03 (286.85, 364.71)	328.029	286.848	364.712
	Slope	0.97 (0.94, 1.01)	0.974513	0.941576	1.00794	1.18 (1.12, 1.23)	1.17949	1.12378	1.22958	0.74 (0.62, 0.87)	0.738606	0.623529	0.872011
LYG	Intercept	11.72 (2.57, 21.36)	11.7243	2.56957	21.3574	40.84 (12.00, 69.31)	40.84	11.9954	69.3098	24.62 (20.68, 28.00)	24.6205	20.6826	28.0034
	Slope	1.06 (1.01, 1.10)	1.05562	1.01034	1.1014	0.93 (0.80, 1.06)	0.928	0.796651	1.05968	0.85 (0.83, 0.87)	0.847748	0.830508	0.866235
CRC Incidence Reduction	Intercept	-0.01 (-0.03, 0.00)	-0.0143344	-0.0287072	-0.00162202	-0.07 (-0.10, -0.03)	-0.0686053	-0.102795	-0.0328369	-0.13 (-0.18, -0.09)	-0.132233	-0.178914	-0.0863028
	Slope	0.97 (0.95, 0.99)	0.967823	0.947865	0.990893	1.01 (0.95, 1.06)	1.00877	0.95279	1.06227	0.81 (0.74, 0.88)	0.81362	0.739437	0.88015
CRC Mortality Reduction	Intercept	0.03 (0.01, 0.04)	0.028121	0.011169	0.043901	0.17 (0.12, 0.21)	0.169074	0.118818	0.211072	0.09 (0.07, 0.11)	0.0895	0.0678092	0.110078
	Slope	0.93 (0.91, 0.96)	0.932914	0.912245	0.958337	0.81 (0.75, 0.88)	0.814815	0.752577	0.880383	0.79 (0.77, 0.82)	0.792308	0.765625	0.819788
Measure	Passing-Bablok Parameters *(Denotes orthogonal regression. Passing-Bablock could not be generated)	CRC-AIM vs MISCAN	CRC-AIM vs MISCAN Point	CRC-AIM vs MISCAN LowerCL	CRC-AIM vs MISCAN UpperCL	SimCRC vs MISCAN	Point	LowerCL	UpperCL	CRC-SPIN vs MISCAN	Point	LowerCL	UpperCL
Stool Tests	Intercept	232.79 (187.65, 288.04)	232.786	187.647	288.042	133.33 (77.85, 184.47)	133.331	77.8454	184.471	328.83 (266.16, 403.79)	328.829	266.158	403.79
	Slope	0.97 (0.96, 0.97)	0.968337	0.964175	0.971677	0.99 (0.98, 0.99)	0.985206	0.979173	0.989954	0.95 (0.95, 0.96)	0.954228	0.949045	0.959018
Follow-Up COL	Intercept	0.45 (-4.05, 4.65)	0.449653	-4.04521	4.64843	0.19 (-6.25, 6.21)	0.187202	-6.24704	6.21421	-1.34 (-7.17, 2.36)	-1.34454	-7.17143	2.36364
	Slope	1.06 (1.06, 1.07)	1.06332	1.05622	1.07045	1.04 (1.03, 1.05)	1.0394	1.02953	1.04946	1.08 (1.07, 1.09)	1.07563	1.06818	1.08571
Surveillance COL	Intercept	79.76 (50.42, 96.40)	79.7636	50.4182	96.3993	-24.00 (-38.77, -9.88)	-24	-38.7712	-9.87942	-11.80 (-27.28, 0.53)	-11.8011	-27.2752	0.533141
	Slope	1.07 (1.05, 1.11)	1.07105	1.05148	1.11404	1.00 (0.98, 1.02)	1	0.983368	1.01982	1.12 (1.10, 1.14)	1.11602	1.10086	1.13761
Symptom COL	Intercept	-5.05 (-5.87, -4.16)	-5.05223	-5.86993	-4.16245	*-4.91 (0.00, 0.00)	-4.91179			*-5.73 (0.00, 0.00)	-5.73433
	Slope	1.12 (1.07, 1.17)	1.11674	1.07019	1.16863	*0.94 (0.85, 1.03)	0.935632	0.847034	1.0335	*1.36 (1.25, 1.49)	1.36192	1.2489	1.48517
Total COL	Intercept	81.22 (57.08, 96.68)	81.2207	57.0752	96.6779	-33.92 (-56.16, -16.14)	-33.9193	-56.1646	-16.1357	-3.31 (-14.82, 10.45)	-3.30761	-14.8204	10.4525
	Slope	1.06 (1.05, 1.08)	1.06431	1.05292	1.08347	1.02 (1.01, 1.04)	1.02018	1.00714	1.03686	1.09 (1.08, 1.10)	1.09022	1.07985	1.10077
Complications	Intercept	-0.29 (-1.58, 0.63)	-0.291594	-1.5805	0.628943	*-1.86 (0.00, 0.00)	-1.85932			*-0.91 (0.00, 0.00)	-0.914943
	Slope	1.11 (0.99, 1.25)	1.10925	0.990205	1.2522	*1.22 (1.06, 1.39)	1.21751	1.06319	1.39422	*1.22 (1.08, 1.36)	1.21543	1.08253	1.36465
CRC Cases	Intercept	-24.84 (-30.90, -21.06)	-24.8394	-30.8958	-21.0621	-24.85 (-29.80, -19.50)	-24.8528	-29.7954	-19.5	-28.06 (-33.73, -24.35)	-28.0594	-33.7302	-24.3548
	Slope	1.30 (1.20, 1.43)	1.29515	1.20194	1.4309	1.32 (1.20, 1.45)	1.32075	1.2	1.44615	1.32 (1.23, 1.46)	1.32292	1.22581	1.46032
CRC Deaths	Intercept	-3.32 (-3.69, -2.91)	-3.32278	-3.68865	-2.9116	-2.82 (-3.64, -1.98)	-2.8225	-3.63939	-1.98125	-4.07 (-4.38, -3.73)	-4.06721	-4.37755	-3.72727
	Slope	1.35 (1.31, 1.40)	1.34851	1.307	1.39743	1.03 (0.94, 1.12)	1.025	0.9375	1.12121	1.23 (1.18, 1.27)	1.22951	1.18182	1.26531
LY with CRC	Intercept	-398.22 (-537.75, -281.67)	-398.223	-537.754	-281.67	-440.94 (-580.13, -330.83)	-440.941	-580.125	-330.828	-444.12 (-584.92, -328.95)	-444.119	-584.915	-328.949
	Slope	1.31 (1.10, 1.55)	1.31092	1.10221	1.55326	1.57 (1.37, 1.81)	1.56583	1.37402	1.81048	1.35 (1.15, 1.60)	1.3539	1.14677	1.60377
LYG	Intercept	-15.33 (-23.44, -8.96)	-15.3303	-23.4382	-8.96476	16.36 (-23.79, 45.94)	16.3574	-23.7882	45.939	-29.04 (-33.72, -23.88)	-29.0422	-33.7184	-23.8765
	Slope	1.22 (1.19, 1.27)	1.22489	1.19431	1.26597	1.08 (0.94, 1.27)	1.07929	0.938356	1.27383	1.18 (1.15, 1.20)	1.1796	1.15442	1.20408
CRC Incidence Reduction	Intercept	0.14 (0.09, 0.17)	0.135335	0.093011	0.17158	0.10 (0.05, 0.13)	0.0998017	0.0482698	0.134554	0.16 (0.12, 0.20)	0.162524	0.116714	0.203277
	Slope	1.22 (1.12, 1.35)	1.21512	1.1237	1.3472	1.25 (1.15, 1.38)	1.25491	1.14657	1.3812	1.23 (1.14, 1.35)	1.22907	1.13617	1.35238
CRC Mortality Reduction	Intercept	-0.08 (-0.11, -0.05)	-0.0783168	-0.109511	-0.0504555	0.08 (0.02, 0.14)	0.0838098	0.0173333	0.135254	-0.11 (-0.14, -0.08)	-0.112961	-0.143776	-0.0827155
	Slope	1.18 (1.14, 1.23)	1.18086	1.14084	1.22579	1.02 (0.94, 1.11)	1.0184	0.940299	1.11111	1.26 (1.22, 1.31)	1.26214	1.21983	1.30612

### Sheet: Quant MISCAN as Ref FIT
CRC-AIM vs MISCAN
	Stool Tests										Follow-Up COL										SURV COL										SYMPTOM COL										Total COL
CRC-SPIN vs MISCAN
	Stool Tests										Follow-Up COL										SURV COL										SYMPTOM COL										Total COL
SimCRC vs MISCAN
	Stool Tests										Follow-Up COL										SURV COL										SYMPTOM COL										Total COL

### Sheet: Quant CRCSPIN as Ref FIT
CRC-AIM vs CRC-SPIN
	Stool Tests										Follow-Up COL										SURV COL										SYMPTOM COL										Total COL
MISCAN vs CRC-SPIN
	Stool Tests										Follow-Up COL										SURV COL										SYMPTOM COL										Total COL
SimCRC vs CRC-SPIN
	Stool Tests										Follow-Up COL										SURV COL										SYMPTOM COL										Total COL

### Sheet: Quant SimCRC as Ref FIT
CRC-AIM vs SimCRC
	Stool Tests										Follow-Up COL										SURV COL										SYMPTOM COL										Total COL
CRC-SPIN vs SimCRC
	Stool Tests										Follow-Up COL										SURV COL										SYMPTOM COL										Total COL
MISCAN vs SimCRC
	Stool Tests										Follow-Up COL										SURV COL										SYMPTOM COL										Total COL

### Sheet: MISCANAsRefAllStool
FIT: BLUE
CG: RED	Stool Tests	CRC-AIM vs MISCAN									Follow-upCOLs										SURV COL										SYMPTOM COL										Total COL
gFOBT: GREEN
FIT: BLUE	Stool Tests	SimCRC vs MISCAN									Follow-upCOLs										SURV COL										SYMPTOM COL										Total COL
CG: RED
gFOBT: GREEN
FIT: BLUE	Stool Tests	CRC-SPIN vs MISCAN									Follow-upCOLs										SURV COL										SYMPTOM COL										Total COL
CG: RED
gFOBT: GREEN

### Sheet: CRCSPINasRefAllStool
FIT: BLUE
CG: RED	Stool Tests	CRC-AIM vs CRC-SPIN									Follow-upCOLs										SURV COL										SYMPTOM COL										Total COL
gFOBT: GREEN
FIT: BLUE	Stool Tests	SimCRC vs CRC-SPIN									Follow-upCOLs										SURV COL										SYMPTOM COL										Total COL
CG: RED
gFOBT: GREEN
FIT: BLUE	Stool Tests	MISCAN vs CRC-SPIN									Follow-upCOLs										SURV COL										SYMPTOM COL										Total COL
CG: RED
gFOBT: GREEN

### Sheet: SimCRCAsRefAllStool
FIT: BLUE
CG: RED	Stool Tests	CRC-AIM vs SimCRC									Follow-upCOLs										SURV COL										SYMPTOM COL										Total COL
gFOBT: GREEN
FIT: BLUE	Stool Tests	CRC-SPIN vs SimCRC									Follow-upCOLs										SURV COL										SYMPTOM COL										Total COL
CG: RED
gFOBT: GREEN
FIT: BLUE	Stool Tests	MISCAN vs SimCRC									Follow-upCOLs										SURV COL										SYMPTOM COL										Total COL
CG: RED
gFOBT: GREEN

### Sheet: version
Version 0
