## Supplemental Material - Analysis for "Description and Validation of the Colorectal Cancer and Adenoma Incidence & Mortality (CRC-AIM) Microsimulation Model": 01_02 gFOBT Quant Outcomes.xlsx

### Sheet: SummaryQuantgFOBT
Measure (SimCRC as Comparator)	Comparator Level	Analytically relevant value for gFOBT	CRC-AIM (cand) vs SimCRC (comp)	CRC-AIM absolute bias	CRC-SPIN vs SimCRC Lower 95% CI	CRC-SPIN vs SimCRC Upper 95% CI	Lower CI Diff vs Comparator	Upper CI Diff vs Comparator	Max CRC-SPIN absolute bias	MISCAN vs SimCRC Lower 95% CI	MISCAN vs SimCRC Upper 95% CI	Lower CI Diff vs Comparator	Upper CI Diff vs Comparator	Max MISCAN absolute bias	CRC-AIM within bias of CISNET, if SimCRC is Comparator model?
Stool Tests	Low	4400	4413.44	13.4433	4368.12	4483.29	-31.8753	83.2861	83.2861	4161.43	4525.77	-238.568	125.772	238.568	YES
	High	25600	26088	488.003	25764	26056.9	164.023	456.919	456.919	25343.4	26216.1	-256.626	616.13	616.13	YES
Follow-Up COL	Low	250	241.627	8.3731	236.191	247.688	-13.8086	-2.31213	13.8086	221.42	245.516	-28.58	-4.48422	28.58	YES
	High	1250	1244.61	5.38575	1227.48	1249.57	-22.5232	-0.432192	22.5232	1196.58	1241.42	-53.4248	-8.58258	53.4248	YES
Surveillance COL	Low	375	474.299	99.2989	396.903	416.1	21.9029	41.1005	41.1005	346.096	397.02	-28.9041	22.0196	28.9041	NO
	High	1500	1531.75	31.7452	1507.13	1543.94	7.12687	43.9381	43.9381	1548.77	1645.45	48.7685	145.446	145.446	YES
Symptom COL	CISNET numeric precision issue
	Refer to difference plots
Total COL	Low	675	772.109	97.1088	702.601	714.723	27.6005	39.7233	39.7233	628.315	694.337	-46.6846	19.337	46.6846	NO
	High	2750	2792.68	42.6792	2754.87	2776.46	4.86969	26.456	26.456	2735.52	2857.77	-14.4784	107.769	107.769	YES
Complications	CISNET numeric precision issue
	Refer to difference plots
CRC Cases	Low	12	10.9394	1.06062	5.35194	10.1026	-6.64806	-1.89744	6.64806	24.0298	29.9699	12.0298	17.9699	17.9699	YES
	High	60	57.3767	2.62328	50.5325	60.8769	-9.46748	0.876853	9.46748	58.6965	71.3383	-1.30351	11.3383	11.3383	YES
CRC Deaths	Low	2	3.08963	1.08963	0.836957	2.49565	-1.16304	0.495652	1.16304	3.82902	5.49781	1.82902	3.49781	3.49781	YES
	High	18	23.6092	5.60921	17.5326	22.4957	-0.467391	4.49565	4.49565	18.1703	22.9524	0.170264	4.95235	4.95235	NO
LY with CRC	Low	175	114.468	60.5317	61.0783	101.939	-113.922	-73.0609	113.922	327.727	437.634	152.727	262.634	262.634	YES
	High	750	592.554	157.446	535.219	615.548	-214.781	-134.452	214.781	660.006	872.124	-89.994	122.124	122.124	YES
LYG	Low	125	115.632	9.36847	37.2861	153.131	-87.7139	28.1307	87.7139	40.9757	155.288	-84.0243	30.2883	84.0243	YES
	High	350	361.759	11.7592	242.036	429.032	-107.964	79.0323	107.964	217.726	402.107	-132.274	52.1065	132.274	YES
CRC Incidence Reduction	Low	0.2	0.249863	0.0498626	0.237906	0.327069	0.037906	0.127069	0.127069	0.0138632	0.128409	-0.186137	-0.0715913	0.186137	YES
	High	0.95	0.961061	0.0110607	0.92362	1.09661	-0.0263797	0.146613	0.146613	0.582433	0.809778	-0.367567	-0.140222	0.367567	YES
CRC Mortality Reduction	Low	0.4	0.306284	0.0937164	0.188856	0.426512	-0.211144	0.0265121	0.211144	0.189217	0.418516	-0.210783	0.0185163	0.210783	YES
	High	0.99	0.971286	0.0187141	0.832985	1.19083	-0.157015	0.20083	0.20083	0.721783	1.06669	-0.268217	0.0766853	0.268217	YES
Measure (CRC-SPIN as Comparator)	Comparator Level	Analytically relevant value for gFOBT	CRC-AIM vs CRC-SPIN (Comparator)	CRC-AIM absolute bias	SimCRC vs CRC-SPIN Lower 95% CI	SimCRC vs CRC-SPIN Upper 95% CI	Lower CI Diff vs Comparator	Upper CI Diff vs Comparator	Max SimCRC absolute bias	MISCAN vs CRC-SPIN Lower 95% CI	MISCAN vs CRC-SPIN Upper 95% CI	Lower CI Diff vs Comparator	Upper CI Diff vs Comparator	Max MISCAN absolute bias	CRC-AIM within bias of CISNET, if CRC-SPIN is Comparator model?
Stool Tests	Low	4400	4387.55	12.4468	4318.11	4430.99	-81.8905	30.9914	81.8905	4223.84	4488.65	-176.161	88.645	176.161	YES
	High	25600	25774.1	174.055	25150.9	25436.9	-449.052	-163.114	449.052	25120.7	25733.9	-479.278	133.901	479.278	YES
Follow-Up COL	Low	250	249.838	0.162423	252.337	263.806	2.33747	13.8059	13.8059	230.621	251.968	-19.3788	1.96768	19.3788	YES
	High	1250	1256.11	6.11044	1250.46	1272.6	0.46106	22.5971	22.5971	1209.59	1248.28	-40.4068	-1.72236	40.4068	YES
Surveillance COL	Low	375	444.747	69.7467	333.368	353.23	-41.6325	-21.7698	41.6325	316.645	362.745	-58.3546	-12.2554	58.3546	NO
	High	1500	1514.76	14.7617	1455.54	1493.2	-44.463	-6.79717	44.463	1528.18	1613.21	28.1839	113.209	113.209	YES
Symptom COL	CISNET numeric precision issue
	Refer to difference plots
Total COL	Low	675	737.865	62.865	634.817	647.256	-40.1833	-27.7438	40.1833	600.033	654.387	-74.9665	-20.6135	74.9665	YES
	High	2750	2780.82	30.8206	2723.17	2745.24	-26.8306	-4.76122	26.8306	2730.7	2831.2	-19.3005	81.1973	81.1973	YES
Complications	CISNET numeric precision issue
	Refer to difference plots
CRC Cases	Low	12	15.0147	3.01473	14.097	18.3673	2.09703	6.36731	6.36731	27.5755	32.356	15.5755	20.356	20.356	YES
	High	60	61.3422	1.3422	59.4743	69.3627	-0.525682	9.36267	9.36267	63.4065	74.5688	3.40646	14.5688	14.5688	YES
CRC Deaths	Low	2	3.42753	1.42753	1.60417	2.91667	-0.395833	0.916667	0.916667	4.83398	5.16829	2.83398	3.16829	3.16829	YES
	High	18	21.5085	3.50855	14.4042	18.25	-3.59583	0.25	3.59583	18.3724	19.3762	0.37244	1.37617	1.37617	YES
LY with CRC	Low	175	204.25	29.2496	261.861	305.399	86.8611	130.399	130.399	400.732	507.193	225.732	332.193	332.193	YES
	High	750	757.044	7.04373	905.591	1002.71	155.591	252.713	252.713	782.677	1022.06	32.6766	272.062	272.062	YES
LYG	Low	125	141.938	16.9384	102.101	199.72	-22.8989	74.7196	74.7196	119.322	129.181	-5.67754	4.18061	5.67754	YES
	High	350	382.106	32.1059	285.59	446.972	-64.4096	96.9723	96.9723	313.385	329.83	-36.615	-20.17	36.615	YES
CRC Incidence Reduction	Low	0.2	0.172944	0.0270564	0.0616394	0.165099	-0.138361	-0.0349008	0.138361	-0.0689745	0.0600452	-0.268975	-0.139955	0.268975	YES
	High	0.95	0.903353	0.0466467	0.792592	0.985412	-0.157408	0.0354117	0.157408	0.532036	0.77346	-0.417964	-0.17654	0.417964	YES
CRC Mortality Reduction	Low	0.4	0.392584	0.0074165	0.392738	0.557702	-0.00726168	0.157702	0.157702	0.355671	0.402706	-0.0443287	0.00270629	0.0443287	YES
	High	0.99	0.954552	0.0354484	0.848177	1.09812	-0.141823	0.108123	0.141823	0.840462	0.911014	-0.149538	-0.078986	0.149538	YES
Measure (MISCAN as Comparator)	Comparator Level	Analytically relevant value for gFOBT	CRC-AIM vs MISCAN (Comparator)	CRC-AIM absolute bias	SimCRC vs MISCAN Lower 95% CI	SimCRC vs MISCAN Upper 95% CI	Lower CI Diff vs Comparator	Upper CI Diff vs Comparator	Max SimCRC absolute bias	CRC-SPIN vs MISCAN Lower 95% CI	CRC-SPIN vs MISCAN Upper 95% CI	Lower CI Diff vs Comparator	Upper CI Diff vs Comparator	Max CRC-SPIN absolute bias	CRC-AIM within bias of CISNET, if CRC-SPIN is Comparator model?
Stool Tests	Low	4400	4423.88	23.8812	4276.51	4633.26	-123.492	233.262	233.262	4310.23	4576.83	-89.7746	176.832	176.832	YES
	High	25600	25994.7	394.722	24997.2	25851.3	-602.764	251.336	602.764	25465.1	26084.3	-134.934	484.346	484.346	YES
Follow-Up COL	Low	250	258.307	8.30686	254.577	278.83	4.57658	28.8303	28.8303	247.974	269.544	-2.02634	19.544	19.544	YES
	High	1250	1278.02	28.0221	1258.69	1304.31	8.6918	54.308	54.308	1251.68	1291.02	1.67736	41.0237	41.0237	YES
Surveillance COL	Low	375	476.443	101.443	355.813	400.159	-19.1871	25.1589	25.1589	387.589	426.666	12.5889	51.6658	51.6658	NO
	High	1500	1447.24	52.7637	1369.59	1452.5	-130.411	-47.4974	130.411	1399.71	1471.31	-100.287	-28.6914	100.287	YES
Symptom COL	CISNET numeric precision issue
	Refer to difference plots
Total COL	Low	675	783.76	108.76	656.695	719.508	-18.3052	44.5082	44.5082	695.759	746.086	20.7587	71.0865	71.0865	NO
	High	2750	2747.38	2.61753	2646.88	2762.79	-103.123	12.7942	103.123	2673.71	2766.87	-76.2903	16.8748	76.2903	YES
Complications	CISNET numeric precision issue
	Refer to difference plots
CRC Cases	Low	12	-6.54742	18.5474	-13.2533	-1.21057	-25.2533	-13.2106	25.2533	-15.5624	-5.09469	-27.5624	-17.0947	27.5624	YES
	High	60	50.7173	9.28268	42.4414	65.251	-17.5586	5.25097	17.5586	39.0183	59.2072	-20.9817	-0.792803	20.9817	YES
CRC Deaths	Low	2	-0.486679	2.48668	-1.86619	0.36466	-3.86619	-1.63534	3.86619	-1.75682	-1.17431	-3.75682	-3.17431	3.75682	YES
	High	18	20.4902	2.49017	12.8005	18.2153	-5.19953	0.215272	5.19953	16.2614	17.7348	-1.73865	-0.26522	1.73865	YES
LY with CRC	Low	175	-139.601	314.601	-296.891	2.95411	-471.891	-172.046	471.891	-332.214	-54.2586	-507.214	-229.259	507.214	YES
	High	750	572.09	177.91	464.059	997.977	-285.941	247.977	285.941	309.939	811.378	-440.061	61.3778	440.061	YES
LYG	Low	125	142.495	17.4954	90.8238	211.284	-34.1762	86.2838	86.2838	119.638	132.021	-5.36198	7.02074	7.02074	YES
	High	350	415.841	65.8406	295.934	497.705	-54.0657	147.705	147.705	371.944	392.89	21.9438	42.8903	42.8903	YES
CRC Incidence Reduction	Low	0.2	0.400013	0.200013	0.29044	0.415451	0.0904395	0.215451	0.215451	0.372731	0.49058	0.172731	0.29058	0.29058	YES
	High	0.95	1.23845	0.288453	1.11598	1.40478	0.165983	0.454776	0.454776	1.16119	1.4265	0.211193	0.476504	0.476504	YES
CRC Mortality Reduction	Low	0.4	0.409844	0.00984414	0.387279	0.59956	-0.012721	0.19956	0.19956	0.393588	0.455469	-0.00641216	0.0554692	0.0554692	YES
	High	0.99	1.08398	0.0939781	0.92433	1.25319	-0.0656697	0.263188	0.263188	1.07841	1.17351	0.0884093	0.183512	0.183512	YES

### Sheet: gFOBT
Measure	Passing-Bablok Parameters *(Denotes orthogonal regression. Passing-Bablock could not be generated)	CRC-AIM vs SimCRC	CRC-SPIN vs SimCRC	MISCAN vs SimCRC	"Sim-CRC as the reference model"	Ref (SimCRC) Level	CRC-AIM vs SimCRC Point	CRC-AIM vs SimCRC LowerCL	CRC-AIM vs SimCRC UpperCL	CRC-SPIN vs SimCRC	Point	LowerCL	UpperCL	MISCAN vs SimCRC	Point	LowerCL	UpperCL
Stool Tests	Intercept	-85.05 (-147.24, -27.48)	-30.78 (-72.53, 5.74)	-101.11 (-234.82, 24.00)		4400	4413.44	4324.6	4499.8		4428.41	4368.12	4483.29		4343.09	4161.43	4525.77
	Slope	1.02 (1.02, 1.03)	1.01 (1.01, 1.02)	1.01 (1.00, 1.02)		25600	26088	25870.8	26313		25913.6	25764	26056.9		25756.1	25343.4	26216.1
Follow-Up COL	Intercept	-9.12 (-13.52, -5.44)	-7.97 (-11.63, -2.78)	-13.51 (-22.37, -3.46)		250	241.627	235.985	246.548		241.213	236.191	247.688		232.571	221.42	245.516	Intepreting results:
	Slope	1.00 (1.00, 1.01)	1.00 (0.99, 1.00)	0.98 (0.98, 1.00)		1250	1244.61	1233.99	1254.49		1237.96	1227.48	1249.57		1216.91	1196.58	1241.42		Regression coefficients can be interpreted as:
Surveillance COL	Intercept	121.82 (108.83, 135.40)	31.99 (26.83, 40.15)	-38.27 (-54.79, -19.12)		375	474.299	455.834	494.074		405.416	396.903	416.1		370.818	346.096	397.02			Systemic/systematic bias: Intercept that is non-0.
	Slope	0.94 (0.93, 0.96)	1.00 (0.99, 1.00)	1.09 (1.07, 1.11)		1500	1531.75	1496.84	1570.11		1525.69	1507.13	1543.94		1598.09	1548.77	1645.45				If intercept is negative, CRC-AIM gives values that are lower than CISNET by a constant amount.
Symptom COL	Intercept	0.71 (-0.14, 1.62)	*1.47 (0.00, 0.00)	*4.96 (0.00, 0.00)																		eg if CISNET model's value were 0 for a given metric, what would CRC-AIM's value be? It would be negative.
	Slope	1.23 (1.14, 1.30)	*1.41 (1.24, 1.60)	*1.09 (0.99, 1.21)																	If intercept is positive, CRC-AIM gives values that are larger than CISNET by a constant amount.
Total COL	Intercept	114.81 (105.89, 122.45)	39.06 (34.99, 44.04)	-30.15 (-57.16, -9.43)		675	772.109	760.364	783.521		708.245	702.601	714.723		663.859	628.315	694.337					eg if CISNET model's value were 0 for a given metric, what would CRC-AIM's value be? It would be positive.
	Slope	0.97 (0.97, 0.98)	0.99 (0.99, 0.99)	1.03 (1.02, 1.04)		2750	2792.68	2772.28	2815.72		2765.38	2754.87	2776.46		2797.31	2735.52	2857.77
Complications	Intercept	1.20 (0.32, 1.90)	*0.74 (0.00, 0.00)	*0.82 (0.00, 0.00)															The differences between 2 model outcomes can also be influenced by the level of the measured outcome itself. This is called "Proportional Bias."
	Slope	0.88 (0.81, 0.97)	*0.97 (0.86, 1.09)	*0.92 (0.84, 1.02)																Proportional bias: slope that is non-1
CRC Cases	Intercept	-0.67 (-1.80, 0.60)	-4.15 (-5.94, -2.59)	17.70 (15.36, 19.63)		12	10.9394	9.29405	12.6383		7.82213	5.35194	10.1026		27.1434	24.0298	29.9699				If slope is greater than one, CRC-AIM gives values that are higher that CISNET's, by an amount proportional to the level of the measurement.
	Slope	0.97 (0.92, 1.00)	1.00 (0.94, 1.06)	0.79 (0.72, 0.86)		60	57.3767	53.6695	60.7969		55.6957	50.5325	60.8769		64.9081	58.6965	71.3383					eg as a metric increasese for CISNET, the gap between CRC-AIM's outcome vs CISNET's increases in a positive direction.
CRC Deaths	Intercept	0.52 (0.07, 1.02)	-0.49 (-1.25, 0.00)	2.74 (2.04, 3.32)		2	3.08963	2.47908	3.74444		1.77632	0.836957	2.49565		4.72671	3.82902	5.49781				If slope is less than one, CRC-AIM gives values that are lower than CISNET's, by an amount proportional to the level of the measurement.
	Slope	1.28 (1.20, 1.36)	1.13 (1.04, 1.25)	0.99 (0.90, 1.09)		18	23.6092	21.7217	25.5298		19.8816	17.5326	22.4957		20.6225	18.1703	22.9524					eg as metric increases for CISNET, the gap between CRC-AIM's outcomes vs CISNET's decreases ("CRC-AIM - CISNET" approaches "negative" values for given outcome, as CISNET value increases)
LY with CRC	Intercept	-31.04 (-37.35, -25.09)	-69.28 (-83.23, -54.38)	265.57 (226.60, 305.40)		175	114.468	105.173	123.007		81.1168	61.0783	101.939		382.233	327.727	437.634
	Slope	0.83 (0.81, 0.85)	0.86 (0.82, 0.89)	0.67 (0.58, 0.76)		750	592.554	573.457	609.599		575.267	535.219	615.548		765.567	660.006	872.124		These are regression estimates. Oftentimes, their effects can be overlooked when examining a Difference Plot, due to the scaling of the plot.
LYG	Intercept	-21.11 (-65.55, 2.61)	-28.74 (-76.46, -0.15)	-13.67 (-57.22, 18.17)		125	115.632	59.1642	162.384		99.7278	37.2861	153.131		100.917	40.9757	155.288			For example: this is a plot of CRC-AM vs SimCRC number of COL
	Slope	1.09 (1.00, 1.28)	1.03 (0.91, 1.23)	0.92 (0.79, 1.10)		350	361.759	283.641	449.972		330.978	242.036	429.032		307.167	217.726	402.107				Regression has an intercept of -77 (meaning CRC-AIM has a constant bias of -77 COL per 1000)
CRC Incidence Reduction	Intercept	0.06 (0.04, 0.08)	0.09 (0.06, 0.12)	-0.09 (-0.14, -0.05)		0.2	0.249863	0.222096	0.279523		0.279971	0.237906	0.327069		0.0716235	0.0138632	0.128409				Regression has a slope of 1.05, meaning as the number of COL increases, CRC-AIM "overshoots" the number of COL.
	Slope	0.95 (0.91, 0.98)	0.97 (0.91, 1.03)	0.83 (0.76, 0.91)		0.95	0.961061	0.904305	1.01806		1.00791	0.92362	1.09661		0.692502	0.582433	0.809778					You can see the widening gap versus the equality line (dashed line) in the left-hand plot, as number of COL increases.
CRC Mortality Reduction	Intercept	-0.14 (-0.21, -0.09)	-0.16 (-0.25, -0.09)	-0.09 (-0.17, -0.02)		0.4	0.306284	0.215799	0.393375		0.3094	0.188856	0.426512		0.303664	0.189217	0.418516					This is a proportional bias effect.
	Slope	1.13 (1.06, 1.21)	1.18 (1.09, 1.30)	0.99 (0.90, 1.10)		0.99	0.971286	0.839555	1.10555		1.00757	0.832985	1.19083		0.889538	0.721783	1.06669
Measure	Passing-Bablok*	CRC-AIM vs CRC-SPIN	SimCRC vs CRC-SPIN	MISCAN vs CRC-SPIN	"CRC-SPIN as the reference model"	Ref (CRC-SPIN) Level	CRC-AIM vs CRC-SPIN Point	CRC-AIM vs CRC-SPIN LowerCL	CRC-AIM vs CRC-SPIN UpperCL	SimCRC vs CRC-SPIN	Point	LowerCL	UpperCL	MISCAN vs CRC-SPIN	Point	LowerCL	UpperCL
Stool Tests	Intercept	-51.15 (-70.38, -35.80)	30.38 (-5.69, 71.28)	-2.15 (-113.25, 79.25)		4400	4387.55	4360.62	4411.66		4371.97	4318.11	4430.99		4358.11	4223.84	4488.65
	Slope	1.01 (1.01, 1.01)	0.99 (0.98, 0.99)	0.99 (0.99, 1.00)		25600	25774.1	25710	25840.4		25290.6	25150.9	25436.9		25366.6	25120.7	25733.9
Follow-Up COL	Intercept	-1.73 (-3.83, 0.92)	8.00 (2.81, 11.61)	-4.79 (-14.12, 2.89)		250	249.838	246.98	253.061		258.816	252.337	263.806		241.799	230.621	251.968
	Slope	1.01 (1.00, 1.01)	1.00 (1.00, 1.01)	0.99 (0.98, 1.00)		1250	1256.11	1250.21	1261.62		1262.08	1250.46	1272.6		1228.15	1209.59	1248.28
Surveillance COL	Intercept	88.08 (79.38, 101.82)	-32.13 (-40.69, -26.76)	-70.72 (-87.20, -54.08)		375	444.747	429.904	462.573		344.455	333.368	353.23		339.438	316.645	362.745
	Slope	0.95 (0.93, 0.96)	1.00 (1.00, 1.01)	1.09 (1.08, 1.11)		1500	1514.76	1481.47	1544.83		1474.2	1455.54	1493.2		1569.91	1528.18	1613.21
Symptom COL	Intercept	-0.13 (-1.16, 0.97)	*-1.04 (0.00, 0.00)	*3.82 (0.00, 0.00)
	Slope	0.84 (0.77, 0.91)	*0.71 (0.63, 0.80)	*0.78 (0.73, 0.83)
Total COL	Intercept	73.29 (67.01, 81.21)	-39.40 (-44.53, -35.22)	-71.92 (-93.07, -53.73)		675	737.865	728.286	748.209		641.466	634.817	647.256		628.919	600.033	654.387
	Slope	0.98 (0.98, 0.99)	1.01 (1.01, 1.01)	1.04 (1.03, 1.05)		2750	2780.82	2761.11	2798.62		2734.48	2723.17	2745.24		2783.34	2730.7	2831.2
Complications	Intercept	0.43 (-0.46, 1.15)	*-0.76 (0.00, 0.00)	*0.12 (0.00, 0.00)
	Slope	0.92 (0.85, 1.01)	*1.03 (0.92, 1.16)	*0.95 (0.84, 1.07)
CRC Cases	Intercept	3.43 (2.93, 3.83)	4.16 (2.75, 5.62)	20.06 (18.62, 21.80)		12	15.0147	14.3008	15.6951		16.1889	14.097	18.3673		29.8173	27.5755	32.356
	Slope	0.97 (0.95, 0.99)	1.00 (0.95, 1.06)	0.81 (0.75, 0.88)		60	61.3422	59.7954	63.1619		64.3157	59.4743	69.3627		68.8573	63.4065	74.5688
CRC Deaths	Intercept	1.17 (0.99, 1.31)	0.43 (0.00, 1.00)	3.25 (3.14, 3.39)		2	3.42753	3.20463	3.61467		2.19767	1.60417	2.91667		4.98667	4.83398	5.16829
	Slope	1.13 (1.11, 1.15)	0.88 (0.80, 0.96)	0.87 (0.85, 0.89)		18	21.5085	20.9025	22.0461		16.3372	14.4042	18.25		18.8533	18.3724	19.3762
LY with CRC	Intercept	36.01 (29.11, 45.18)	80.61 (65.94, 93.17)	321.30 (284.49, 350.49)		175	204.25	192.6	218.086		284.244	261.861	305.399		455.236	400.732	507.193
	Slope	0.96 (0.93, 0.99)	1.16 (1.12, 1.21)	0.77 (0.66, 0.90)		750	757.044	729.77	786.218		953.322	905.591	1002.71		895.306	782.677	1022.06				The difference plot in the right-side graph also shows that, as mean COL increases, the difference between CRC-AIM and SimCRC increases.
LYG	Intercept	8.51 (1.03, 15.03)	27.97 (0.16, 62.36)	14.47 (11.51, 17.71)		125	141.938	130.554	152.652		149.589	102.101	199.72		124.197	119.322	129.181
	Slope	1.07 (1.04, 1.10)	0.97 (0.82, 1.10)	0.88 (0.86, 0.89)		350	382.106	363.704	400.372		368.508	285.59	446.972		321.697	313.385	329.83
CRC Incidence Reduction	Intercept	-0.02 (-0.04, -0.01)	-0.09 (-0.13, -0.05)	-0.18 (-0.23, -0.13)		0.2	0.172944	0.151364	0.190924		0.117606	0.0616394	0.165099		-0.00291781	-0.0689745	0.0600452				Same plot as above, zoomed in around Y intercept. Systematic bias of -77.
	Slope	0.97 (0.95, 1.00)	1.03 (0.97, 1.09)	0.88 (0.80, 0.95)		0.95	0.903353	0.867195	0.940184		0.890333	0.792592	0.985412		0.654616	0.532036	0.77346
CRC Mortality Reduction	Intercept	0.01 (0.00, 0.02)	0.14 (0.08, 0.19)	0.04 (0.03, 0.06)		0.4	0.392584	0.368648	0.414483		0.476563	0.392738	0.557702		0.380361	0.355671	0.402706
	Slope	0.95 (0.93, 0.97)	0.85 (0.77, 0.92)	0.84 (0.82, 0.86)		0.99	0.954552	0.918913	0.989212		0.975155	0.848177	1.09812		0.87616	0.840462	0.911014
Measure	Passing-Bablok*	CRC-AIM vs MISCAN	SimCRC vs MISCAN	CRC-SPIN vs MISCAN	"MISCAN as the reference model"	Ref (CRC-SPIN) Level	CRC-AIM vs MISCAN Point	CRC-AIM vs MISCAN LowerCL	CRC-AIM vs MISCAN UpperCL	SimCRC vs MISCAN				CRC-SPIN vs MISCAN
Stool Tests	Intercept	-53.09 (-118.68, 77.23)	100.11 (-24.02, 229.51)	2.17 (-80.40, 113.01)		4400	4423.88	4304.59	4581.95		4456.35	4276.51	4633.26		4442.27	4310.23	4576.83
	Slope	1.02 (1.01, 1.02)	0.99 (0.98, 1.00)	1.01 (1.00, 1.01)		25600	25994.7	25616.7	26286.5		25445.5	24997.2	25851.3		25835.5	25465.1	26084.3
Follow-Up COL	Intercept	3.38 (-7.08, 13.37)	13.73 (3.55, 22.46)	4.85 (-2.95, 14.17)		250	258.307	245.077	270.97		267.706	254.577	278.83		258.315	247.974	269.544
	Slope	1.02 (1.01, 1.03)	1.02 (1.00, 1.03)	1.01 (1.00, 1.02)		1250	1278.02	1253.71	1301.37		1283.61	1258.69	1304.31		1272.16	1251.68	1291.02
Surveillance COL	Intercept	152.85 (130.37, 169.91)	35.08 (17.89, 49.38)	64.66 (50.21, 78.45)		375	476.443	447.321	503.746		378.833	355.813	400.159		407.514	387.589	426.666
	Slope	0.86 (0.85, 0.89)	0.92 (0.90, 0.94)	0.91 (0.90, 0.93)		1500	1447.24	1398.17	1505.25		1410.08	1369.59	1452.5		1436.09	1399.71	1471.31
Symptom COL	Intercept	-4.46 (-5.38, -3.78)	*-4.53 (0.00, 0.00)	*-4.92 (0.00, 0.00)
	Slope	1.10 (1.05, 1.14)	*0.91 (0.82, 1.01)	*1.29 (1.21, 1.37)
Total COL	Intercept	144.99 (122.85, 171.28)	29.33 (9.29, 54.82)	69.27 (52.33, 88.72)		675	783.76	752.549	818.596		685.836	656.695	719.508		719.382	695.759	746.086
	Slope	0.95 (0.93, 0.96)	0.97 (0.96, 0.98)	0.96 (0.95, 0.97)		2750	2747.38	2688.29	2808.48		2703.99	2646.88	2762.79		2717.88	2673.71	2766.87
Complications	Intercept	0.19 (-1.01, 1.03)	*-0.89 (0.00, 0.00)	*-0.13 (0.00, 0.00)
	Slope	0.98 (0.90, 1.09)	*1.08 (0.98, 1.20)	*1.05 (0.93, 1.19)														Proposed evaluation:
CRC Cases	Intercept	-20.86 (-25.22, -17.63)	-22.50 (-27.18, -17.83)	-24.66 (-29.21, -21.17)		12	-6.54742	-11.8329	-2.02965		-7.24766	-13.2533	-1.21057		-9.90656	-15.5624	-5.09469	1) If the confidence interval of intercept contains 0, then not enough evidence to support a systemic bias.
	Slope	1.19 (1.12, 1.30)	1.27 (1.16, 1.38)	1.23 (1.14, 1.34)		60	50.7173	41.7006	60.3641		53.7617	42.4414	65.251		49.1098	39.0183	59.2072		If confidence interval of intercept does not contain 0, then evaluate the magnitude of CRC-AIM vs given CISNET "reference" model.
CRC Deaths	Intercept	-3.11 (-3.42, -2.79)	-2.76 (-3.70, -1.87)	-3.75 (-4.01, -3.54)		2	-0.486679	-0.871448	-0.100266		-0.74459	-1.86619	0.36466		-1.44615	-1.75682	-1.17431			Compare CRC-AIM vs given reference CISNET model, versus other CISNET models against the same reference CISNET model.
	Slope	1.31 (1.27, 1.34)	1.01 (0.92, 1.12)	1.15 (1.13, 1.18)		18	20.4902	19.5164	21.4108		15.3603	12.8005	18.2153		17.0154	16.2614	17.7348			If magnitude of error is within same magnitude of error of other CISNET models, then error is acceptable.
LY with CRC	Intercept	-356.20 (-477.37, -262.87)	-398.35 (-528.48, -299.88)	-419.82 (-527.65, -317.71)		175	-139.601	-290.879	-8.66828		-135.85	-296.891	2.95411		-191.159	-332.214	-54.2586
	Slope	1.24 (1.07, 1.45)	1.50 (1.32, 1.73)	1.31 (1.12, 1.51)		750	572.09	321.888	826.579		726.65	464.059	997.977		560.142	309.939	811.378	Example:	When comparing CRC-AIM to SimCRC, the LY with CRC shows a systemic bias of -28.50, and the CI does not contain 0 (95% CI -34.46 to -23.83)
LYG	Intercept	-9.36 (-18.91, -1.28)	14.91 (-23.13, 52.16)	-16.49 (-20.53, -12.91)		125	142.495	127.754	156.548		151.273	90.8238	211.284		125.915	119.638	132.021		However, the magnitude of this bias (28.50) is less than the magnitude of bias of either CRC-SPIN vs SimCRC (47.45) or MISCAN vs SimCRC (240.75).
	Slope	1.21 (1.17, 1.26)	1.09 (0.91, 1.27)	1.14 (1.12, 1.16)		350	415.841	391.745	440.631		396.727	295.934	497.705		382.244	371.944	392.89		So, this bias is acceptable, because it's no worse than inter-model bias across CISNET.
CRC Incidence Reduction	Intercept	0.18 (0.14, 0.21)	0.11 (0.07, 0.15)	0.20 (0.16, 0.24)		0.2	0.400013	0.343697	0.4507		0.355075	0.29044	0.415451		0.431453	0.372731	0.49058
	Slope	1.12 (1.04, 1.22)	1.21 (1.10, 1.32)	1.14 (1.05, 1.25)		0.95	1.23845	1.12491	1.36821		1.26105	1.11598	1.40478		1.28692	1.16119	1.4265
CRC Mortality Reduction	Intercept	-0.05 (-0.07, -0.03)	0.09 (0.02, 0.16)	-0.05 (-0.07, -0.03)		0.4	0.409844	0.379345	0.442813		0.497014	0.387279	0.59956		0.42337	0.393588	0.455469	2) If the confidence interval of slope contains 1, then not enough evidence to support proportional bias.
	Slope	1.14 (1.11, 1.17)	1.01 (0.91, 1.11)	1.19 (1.16, 1.22)		0.99	1.08398	1.03516	1.13352		1.09117	0.92433	1.25319		1.12547	1.07841	1.17351		If confidence interval of slope does not contain 1, then evaluate the magnitude of CRC-AIM vs given CISNET "reference" model.
																				Compare CRC-AIM vs given reference CISNET model, versus othter CISNET models against the same reference CISNET model.
																				If the absolute deviation from a slope of 1 is within same magnitude of deviation of other CISNET models, then error is acceptable.
note: no longer applicable
Example: CRC-AIM vs SimCRC																		Example:	When comparing CRC-AIM to SimCRC, the LY with CRC shows a proportional bias of 0.76, and the CI does not contain 1 (95% CI 0.76 to 0.80).
	Passing-Bablok Parameters *(Denotes orthogonal regression. Passing-Bablock could not be generated)	CRC-AIM vs SimCRC	CRC-SPIN vs SimCRC	MISCAN vs SimCRC															However, the magnitude of the absolute deviation from a slope of 1 (0.22) is less than the deviation of CRC-SPIN vs SimCRC (0.24) or MISCAN vs SimCRC (0.46).
LY with CRC	Intercept	-28.50 (-34.46, -23.83)	-47.45 (-58.57, -41.29)	240.75 (214.09, 259.81)															So, this proportional bias is acceptable, because it's no worse than inter-model bias across CISNET.
	Slope	0.78 (0.76, 0.80)	0.76 (0.73, 0.81)	0.54 (0.47, 0.67)

### Sheet: Intermediate gFOBT
Measure	Passing-Bablok Parameters *(Denotes orthogonal regression. Passing-Bablock could not be generated)	CRC-AIM vs SimCRC	CRC-AIM vs SimCRC Point	CRC-AIM vs SimCRC LowerCL	CRC-AIM vs SimCRC UpperCL	CRC-SPIN vs SimCRC	Point	LowerCL	UpperCL	MISCAN vs SimCRC	Point	LowerCL	UpperCL
Stool Tests	Intercept	-85.05 (-147.24, -27.48)	-85.0502	-147.244	-27.4778	-30.78 (-72.53, 5.74)	-30.7848	-72.5335	5.73975	-101.11 (-234.82, 24.00)	-101.113	-234.82	24
	Slope	1.02 (1.02, 1.03)	1.02238	1.01633	1.02893	1.01 (1.01, 1.02)	1.01345	1.00924	1.01762	1.01 (1.00, 1.02)	1.01005	0.999148	1.02313
Follow-Up COL	Intercept	-9.12 (-13.52, -5.44)	-9.11994	-13.5165	-5.43774	-7.97 (-11.63, -2.78)	-7.97451	-11.6299	-2.78211	-13.51 (-22.37, -3.46)	-13.5146	-22.3689	-3.45963
	Slope	1.00 (1.00, 1.01)	1.00299	0.998007	1.00794	1.00 (0.99, 1.00)	0.996749	0.991285	1.00188	0.98 (0.98, 1.00)	0.984342	0.975155	0.995902
Surveillance COL	Intercept	121.82 (108.83, 135.40)	121.817	108.834	135.395	31.99 (26.83, 40.15)	31.9924	26.8282	40.1546	-38.27 (-54.79, -19.12)	-38.2727	-54.795	-19.1225
	Slope	0.94 (0.93, 0.96)	0.939952	0.925334	0.956477	1.00 (0.99, 1.00)	0.995797	0.986866	1.00252	1.09 (1.07, 1.11)	1.09091	1.06904	1.10971
Symptom COL	Intercept	0.71 (-0.14, 1.62)	0.706864	-0.139593	1.61531	*1.47 (0.00, 0.00)	1.46847			*4.96 (0.00, 0.00)	4.95743
	Slope	1.23 (1.14, 1.30)	1.22805	1.13572	1.29976	*1.41 (1.24, 1.60)	1.4098	1.243	1.59899	*1.09 (0.99, 1.21)	1.09352	0.98629	1.21241
Total COL	Intercept	114.81 (105.89, 122.45)	114.815	105.885	122.445	39.06 (34.99, 44.04)	39.056	34.9949	44.0391	-30.15 (-57.16, -9.43)	-30.1549	-57.1613	-9.43016
	Slope	0.97 (0.97, 0.98)	0.973769	0.969598	0.979372	0.99 (0.99, 0.99)	0.991392	0.989045	0.993606	1.03 (1.02, 1.04)	1.02817	1.01552	1.04262
Complications	Intercept	1.20 (0.32, 1.90)	1.19662	0.322098	1.8964	*0.74 (0.00, 0.00)	0.741884			*0.82 (0.00, 0.00)	0.823734
	Slope	0.88 (0.81, 0.97)	0.884347	0.813258	0.970688	*0.97 (0.86, 1.09)	0.970475	0.86201	1.09259	*0.92 (0.84, 1.02)	0.921909	0.835304	1.01749
CRC Cases	Intercept	-0.67 (-1.80, 0.60)	-0.669949	-1.79982	0.598625	-4.15 (-5.94, -2.59)	-4.14625	-5.9432	-2.59101	17.70 (15.36, 19.63)	17.7022	15.3632	19.6278
	Slope	0.97 (0.92, 1.00)	0.967444	0.924489	1.0033	1.00 (0.94, 1.06)	0.997365	0.941262	1.0578	0.79 (0.72, 0.86)	0.786765	0.722222	0.861842
CRC Deaths	Intercept	0.52 (0.07, 1.02)	0.52468	0.0737479	1.02127	-0.49 (-1.25, 0.00)	-0.486842	-1.25	-0.00434783	2.74 (2.04, 3.32)	2.73974	2.03636	3.31599
	Slope	1.28 (1.20, 1.36)	1.28247	1.20267	1.36158	1.13 (1.04, 1.25)	1.13158	1.04348	1.25	0.99 (0.90, 1.09)	0.993485	0.896328	1.09091
LY with CRC	Intercept	-31.04 (-37.35, -25.09)	-31.0362	-37.3481	-25.0862	-69.28 (-83.23, -54.38)	-69.2767	-83.2255	-54.3765	265.57 (226.60, 305.40)	265.567	226.599	305.398
	Slope	0.83 (0.81, 0.85)	0.831454	0.814407	0.846247	0.86 (0.82, 0.89)	0.859391	0.824593	0.893232	0.67 (0.58, 0.76)	0.666667	0.577876	0.755635
LYG	Intercept	-21.11 (-65.55, 2.61)	-21.1061	-65.5451	2.61242	-28.74 (-76.46, -0.15)	-28.7444	-76.4639	-0.148	-13.67 (-57.22, 18.17)	-13.6667	-57.2188	18.1671
	Slope	1.09 (1.00, 1.28)	1.0939	0.997674	1.27817	1.03 (0.91, 1.23)	1.02778	0.91	1.22623	0.92 (0.79, 1.10)	0.916667	0.785556	1.09697
CRC Incidence Reduction	Intercept	0.06 (0.04, 0.08)	0.0602097	0.0401733	0.0825791	0.09 (0.06, 0.12)	0.0858529	0.0550489	0.121857	-0.09 (-0.14, -0.05)	-0.093944	-0.137755	-0.0532899
	Slope	0.95 (0.91, 0.98)	0.948264	0.909612	0.984721	0.97 (0.91, 1.03)	0.970588	0.914286	1.02606	0.83 (0.76, 0.91)	0.827837	0.758092	0.908493
CRC Mortality Reduction	Intercept	-0.14 (-0.21, -0.09)	-0.144565	-0.207087	-0.0894562	-0.16 (-0.25, -0.09)	-0.163933	-0.247841	-0.0916697	-0.09 (-0.17, -0.02)	-0.0935385	-0.171845	-0.0209204
	Slope	1.13 (1.06, 1.21)	1.12712	1.05721	1.20708	1.18 (1.09, 1.30)	1.18333	1.09174	1.29545	0.99 (0.90, 1.10)	0.993007	0.902655	1.09859
Measure	Passing-Bablok*	CRC-AIM vs CRC-SPIN	CRC-AIM vs CRC-SPIN Point	CRC-AIM vs CRC-SPIN LowerCL	CRC-AIM vs CRC-SPIN UpperCL	SimCRC vs CRC-SPIN	Point	LowerCL	UpperCL	MISCAN vs CRC-SPIN	Point	LowerCL	UpperCL
Stool Tests	Intercept	-51.15 (-70.38, -35.80)	-51.1546	-70.3844	-35.8026	30.38 (-5.69, 71.28)	30.3761	-5.68719	71.2773	-2.15 (-113.25, 79.25)	-2.15198	-113.25	79.2522
	Slope	1.01 (1.01, 1.01)	1.0088	1.00705	1.01079	0.99 (0.98, 0.99)	0.986726	0.982681	0.990844	0.99 (0.99, 1.00)	0.990969	0.985702	1.00213
Follow-Up COL	Intercept	-1.73 (-3.83, 0.92)	-1.73064	-3.82806	0.922598	8.00 (2.81, 11.61)	8.00052	2.80657	11.6081	-4.79 (-14.12, 2.89)	-4.7884	-14.1218	2.89019
	Slope	1.01 (1.00, 1.01)	1.00627	1.00323	1.00856	1.00 (1.00, 1.01)	1.00326	0.998124	1.00879	0.99 (0.98, 1.00)	0.986348	0.978972	0.99631
Surveillance COL	Intercept	88.08 (79.38, 101.82)	88.075	79.3804	101.82	-32.13 (-40.69, -26.76)	-32.1274	-40.689	-26.7607	-70.72 (-87.20, -54.08)	-70.7188	-87.2007	-54.0769
	Slope	0.95 (0.93, 0.96)	0.951124	0.934729	0.962006	1.00 (1.00, 1.01)	1.00422	0.997484	1.01331	1.09 (1.08, 1.11)	1.09375	1.07692	1.11152
Symptom COL	Intercept	-0.13 (-1.16, 0.97)	-0.134733	-1.16082	0.973226	*-1.04 (0.00, 0.00)	-1.04161			*3.82 (0.00, 0.00)	3.8184
	Slope	0.84 (0.77, 0.91)	0.843606	0.770322	0.910844	*0.71 (0.63, 0.80)	0.709318	0.625394	0.804504	*0.78 (0.73, 0.83)	0.775653	0.728708	0.825623
Total COL	Intercept	73.29 (67.01, 81.21)	73.2891	67.0075	81.2083	-39.40 (-44.53, -35.22)	-39.3951	-44.5269	-35.2201	-71.92 (-93.07, -53.73)	-71.9187	-93.0748	-53.7327
	Slope	0.98 (0.98, 0.99)	0.984557	0.979672	0.988149	1.01 (1.01, 1.01)	1.00868	1.00644	1.01108	1.04 (1.03, 1.05)	1.03828	1.02683	1.04907
Complications	Intercept	0.43 (-0.46, 1.15)	0.431394	-0.463759	1.1472	*-0.76 (0.00, 0.00)	-0.764455			*0.12 (0.00, 0.00)	0.118977
	Slope	0.92 (0.85, 1.01)	0.917125	0.848104	1.00791	*1.03 (0.92, 1.16)	1.03042	0.915259	1.16008	*0.95 (0.84, 1.07)	0.949956	0.841725	1.0721
CRC Cases	Intercept	3.43 (2.93, 3.83)	3.43287	2.92712	3.82834	4.16 (2.75, 5.62)	4.1572	2.7527	5.61847	20.06 (18.62, 21.80)	20.0573	18.6177	21.8028
	Slope	0.97 (0.95, 0.99)	0.965156	0.947804	0.988893	1.00 (0.95, 1.06)	1.00264	0.94536	1.0624	0.81 (0.75, 0.88)	0.813333	0.746479	0.879433
CRC Deaths	Intercept	1.17 (0.99, 1.31)	1.16741	0.992402	1.31074	0.43 (0.00, 1.00)	0.430233	0.00416667	1	3.25 (3.14, 3.39)	3.25333	3.14167	3.39231
	Slope	1.13 (1.11, 1.15)	1.13006	1.10612	1.15196	0.88 (0.80, 0.96)	0.883721	0.8	0.958333	0.87 (0.85, 0.89)	0.866667	0.846154	0.887992
LY with CRC	Intercept	36.01 (29.11, 45.18)	36.0079	29.1132	45.1769	80.61 (65.94, 93.17)	80.6114	65.9434	93.1734	321.30 (284.49, 350.49)	321.302	284.488	350.493
	Slope	0.96 (0.93, 0.99)	0.961381	0.93421	0.988055	1.16 (1.12, 1.21)	1.16361	1.11953	1.21272	0.77 (0.66, 0.90)	0.765339	0.664251	0.895425
LYG	Intercept	8.51 (1.03, 15.03)	8.51205	1.0269	15.0299	27.97 (0.16, 62.36)	27.9676	0.162637	62.357	14.47 (11.51, 17.71)	14.4744	11.51	17.7087
	Slope	1.07 (1.04, 1.10)	1.06741	1.03622	1.10098	0.97 (0.82, 1.10)	0.972973	0.815508	1.0989	0.88 (0.86, 0.89)	0.877778	0.8625	0.891775
CRC Incidence Reduction	Intercept	-0.02 (-0.04, -0.01)	-0.0218323	-0.0395242	-0.00887901	-0.09 (-0.13, -0.05)	-0.0884545	-0.133281	-0.0536508	-0.18 (-0.23, -0.13)	-0.17826	-0.229244	-0.130199
	Slope	0.97 (0.95, 1.00)	0.97388	0.954441	0.999014	1.03 (0.97, 1.09)	1.0303	0.974603	1.09375	0.88 (0.80, 0.95)	0.876712	0.801347	0.95122
CRC Mortality Reduction	Intercept	0.01 (0.00, 0.02)	0.0115882	-0.00441268	0.0248355	0.14 (0.08, 0.19)	0.138535	0.0839664	0.191316	0.04 (0.03, 0.06)	0.0442269	0.027	0.0580909
	Slope	0.95 (0.93, 0.97)	0.952488	0.932652	0.974118	0.85 (0.77, 0.92)	0.84507	0.77193	0.915966	0.84 (0.82, 0.86)	0.840336	0.821678	0.861538
Measure	Passing-Bablok Parameters *(Denotes orthogonal regression. Passing-Bablock could not be generated)	CRC-AIM vs MISCAN	CRC-AIM vs MISCAN Point	CRC-AIM vs MISCAN LowerCL	CRC-AIM vs MISCAN UpperCL	SimCRC vs MISCAN	Point	LowerCL	UpperCL	CRC-SPIN vs MISCAN	Point	LowerCL	UpperCL
Stool Tests	Intercept	-53.09 (-118.68, 77.23)	-53.0858	-118.685	77.2333	100.11 (-24.02, 229.51)	100.108	-24.0205	229.511	2.17 (-80.40, 113.01)	2.17159	-80.4018	113.009
	Slope	1.02 (1.01, 1.02)	1.01749	1.00529	1.0238	0.99 (0.98, 1.00)	0.990054	0.977393	1.00085	1.01 (1.00, 1.01)	1.00911	0.99787	1.01451
Follow-Up COL	Intercept	3.38 (-7.08, 13.37)	3.37805	-7.08217	13.3706	13.73 (3.55, 22.46)	13.7296	3.54777	22.4609	4.85 (-2.95, 14.17)	4.85467	-2.95227	14.1741
	Slope	1.02 (1.01, 1.03)	1.01972	1.00864	1.0304	1.02 (1.00, 1.03)	1.01591	1.00412	1.02548	1.01 (1.00, 1.02)	1.01384	1.0037	1.02148
Surveillance COL	Intercept	152.85 (130.37, 169.91)	152.846	130.37	169.911	35.08 (17.89, 49.38)	35.0833	17.8875	49.3776	64.66 (50.21, 78.45)	64.6571	50.2143	78.4515
	Slope	0.86 (0.85, 0.89)	0.862927	0.845203	0.890225	0.92 (0.90, 0.94)	0.916667	0.901135	0.935417	0.91 (0.90, 0.93)	0.914286	0.899666	0.928571
Symptom COL	Intercept	-4.46 (-5.38, -3.78)	-4.45534	-5.3782	-3.78323	*-4.53 (0.00, 0.00)	-4.53346			*-4.92 (0.00, 0.00)	-4.92282
	Slope	1.10 (1.05, 1.14)	1.09658	1.04979	1.14125	*0.91 (0.82, 1.01)	0.914478	0.824805	1.0139	*1.29 (1.21, 1.37)	1.28924	1.21121	1.37229
Total COL	Intercept	144.99 (122.85, 171.28)	144.991	122.851	171.284	29.33 (9.29, 54.82)	29.3288	9.28603	54.8248	69.27 (52.33, 88.72)	69.2673	52.3288	88.7216
	Slope	0.95 (0.93, 0.96)	0.946324	0.932886	0.958979	0.97 (0.96, 0.98)	0.972603	0.959124	0.984716	0.96 (0.95, 0.97)	0.963134	0.953229	0.973874
Complications	Intercept	0.19 (-1.01, 1.03)	0.187158	-1.00649	1.03126	*-0.89 (0.00, 0.00)	-0.89351			*-0.13 (0.00, 0.00)	-0.125245
	Slope	0.98 (0.90, 1.09)	0.980252	0.899771	1.0874	*1.08 (0.98, 1.20)	1.08471	0.982808	1.19717	*1.05 (0.93, 1.19)	1.05268	0.932745	1.18804
CRC Cases	Intercept	-20.86 (-25.22, -17.63)	-20.8636	-25.2163	-17.6281	-22.50 (-27.18, -17.83)	-22.5	-27.1769	-17.826	-24.66 (-29.21, -21.17)	-24.6607	-29.2075	-21.1702
	Slope	1.19 (1.12, 1.30)	1.19302	1.11528	1.29987	1.27 (1.16, 1.38)	1.27103	1.16031	1.38462	1.23 (1.14, 1.34)	1.22951	1.1371	1.33962
CRC Deaths	Intercept	-3.11 (-3.42, -2.79)	-3.10879	-3.41993	-2.78914	-2.76 (-3.70, -1.87)	-2.7577	-3.69953	-1.86667	-3.75 (-4.01, -3.54)	-3.75385	-4.00909	-3.53795
	Slope	1.31 (1.27, 1.34)	1.31105	1.27424	1.34444	1.01 (0.92, 1.12)	1.00656	0.916667	1.11566	1.15 (1.13, 1.18)	1.15385	1.12614	1.18182
LY with CRC	Intercept	-356.20 (-477.37, -262.87)	-356.203	-477.373	-262.874	-398.35 (-528.48, -299.88)	-398.35	-528.484	-299.879	-419.82 (-527.65, -317.71)	-419.816	-527.652	-317.713
	Slope	1.24 (1.07, 1.45)	1.23772	1.06568	1.4526	1.50 (1.32, 1.73)	1.5	1.32339	1.73047	1.31 (1.12, 1.51)	1.30661	1.11679	1.50545
LYG	Intercept	-9.36 (-18.91, -1.28)	-9.363	-18.9069	-1.27513	14.91 (-23.13, 52.16)	14.9091	-23.1264	52.1608	-16.49 (-20.53, -12.91)	-16.4899	-20.5319	-12.9068
	Slope	1.21 (1.17, 1.26)	1.21487	1.17329	1.26259	1.09 (0.91, 1.27)	1.09091	0.911602	1.27298	1.14 (1.12, 1.16)	1.13924	1.12136	1.15942
CRC Incidence Reduction	Intercept	0.18 (0.14, 0.21)	0.176429	0.135374	0.20603	0.11 (0.07, 0.15)	0.113481	0.0702947	0.151631	0.20 (0.16, 0.24)	0.203328	0.162475	0.241
	Slope	1.12 (1.04, 1.22)	1.11792	1.04162	1.22335	1.21 (1.10, 1.32)	1.20797	1.10072	1.3191	1.14 (1.05, 1.25)	1.14062	1.05128	1.2479
CRC Mortality Reduction	Intercept	-0.05 (-0.07, -0.03)	-0.0471958	-0.065275	-0.0254612	0.09 (0.02, 0.16)	0.0941972	0.0231765	0.156423	-0.05 (-0.07, -0.03)	-0.05263	-0.0706979	-0.0313393
	Slope	1.14 (1.11, 1.17)	1.1426	1.11155	1.17069	1.01 (0.91, 1.11)	1.00704	0.910256	1.10784	1.19 (1.16, 1.22)	1.19	1.16071	1.21702

### Sheet: Quant MISCAN as Ref gFOBT
CRC-AIM vs MISCAN
	Stool Tests										Follow-Up COL										SURV COL										SYMPTOM COL										Total COL
CRC-SPIN vs MISCAN
	Stool Tests										Follow-Up COL										SURV COL										SYMPTOM COL										Total COL
SimCRC vs MISCAN
	Stool Tests										Follow-Up COL										SURV COL										SYMPTOM COL										Total COL

### Sheet: Quant CRCSPIN as Ref gFOBT
CRC-AIM vs CRC-SPIN
	Stool Tests										Follow-Up COL										SURV COL										SYMPTOM COL										Total COL
MISCAN vs CRC-SPIN
	Stool Tests										Follow-Up COL										SURV COL										SYMPTOM COL										Total COL
SimCRC vs CRC-SPIN
	Stool Tests										Follow-Up COL										SURV COL										SYMPTOM COL										Total COL

### Sheet: Quant SimCRC as Ref gFOBT
CRC-AIM vs SimCRC
	Stool Tests										Follow-Up COL										SURV COL										SYMPTOM COL										Total COL
CRC-SPIN vs SimCRC
	Stool Tests										Follow-Up COL										SURV COL										SYMPTOM COL										Total COL
MISCAN vs SimCRC
	Stool Tests										Follow-Up COL										SURV COL										SYMPTOM COL										Total COL

### Sheet: MISCANAsRefAllStool
FIT: BLUE
CG: RED	Stool Tests	CRC-AIM vs MISCAN									Follow-upCOLs										SURV COL										SYMPTOM COL										Total COL
gFOBT: GREEN
FIT: BLUE	Stool Tests	SimCRC vs MISCAN									Follow-upCOLs										SURV COL										SYMPTOM COL										Total COL
CG: RED
gFOBT: GREEN
FIT: BLUE	Stool Tests	CRC-SPIN vs MISCAN									Follow-upCOLs										SURV COL										SYMPTOM COL										Total COL
CG: RED
gFOBT: GREEN

### Sheet: CRCSPINasRefAllStool
FIT: BLUE
CG: RED	Stool Tests	CRC-AIM vs CRC-SPIN									Follow-upCOLs										SURV COL										SYMPTOM COL										Total COL
gFOBT: GREEN
FIT: BLUE	Stool Tests	SimCRC vs CRC-SPIN									Follow-upCOLs										SURV COL										SYMPTOM COL										Total COL
CG: RED
gFOBT: GREEN
FIT: BLUE	Stool Tests	MISCAN vs CRC-SPIN									Follow-upCOLs										SURV COL										SYMPTOM COL										Total COL
CG: RED
gFOBT: GREEN

### Sheet: SimCRCAsRefAllStool
FIT: BLUE
CG: RED	Stool Tests	CRC-AIM vs SimCRC									Follow-upCOLs										SURV COL										SYMPTOM COL										Total COL
gFOBT: GREEN
FIT: BLUE	Stool Tests	CRC-SPIN vs SimCRC									Follow-upCOLs										SURV COL										SYMPTOM COL										Total COL
CG: RED
gFOBT: GREEN
FIT: BLUE	Stool Tests	MISCAN vs SimCRC									Follow-upCOLs										SURV COL										SYMPTOM COL										Total COL
CG: RED
gFOBT: GREEN

### Sheet: version
Version 0
