## Supplemental Material - Analysis for "Description and Validation of the Colorectal Cancer and Adenoma Incidence & Mortality (CRC-AIM) Microsimulation Model": 01_02_Microsimulation_Outcome_Tables.xlsx

### Sheet: NoScreening
CRC-AIM (Simulation 12/30 - Analysis 12/31) - Period Life Tables (max age = 120)																		Cohorts
																		Birth year	1975
Outcomes per 1,000 persons free of diagnosed colorectal cancer at age 40																		Size	4 million
Strategies	Stool tests	SIGs	CTCs	COLs	Follow-up COLs	Surveillance COLs	Cols for symptoms	Total COLs	Compli- cations	CRC cases	CRC deaths	LY with CRC	LYG	Incidence reduction	Mortality reduction	Relative Benchmark
No screening	0	0	0	0	0	0	71.1376	71.1376	1.8509	71.1376	31.6716	560.325	0	0	0

### Sheet: Colonoscopy
Strategies	Stool tests	SIGs	CTCs	COLs	Follow-up COLs	Surveillance COLs	Cols for symptoms	Total COLs	Compli- cations	CRC cases	CRC deaths	LY with CRC	LYG	Incidence reduction	Mortality reduction
COL 45-75, 5 (7)	0	0	0	5097.54	0	1939.83	3.31456	7040.68	18.2513	5.84636	1.94448	72.0863	326.536	0.917816	0.938605
COL 45-75, 10 (4)	0	0	0	3086.59	0	1770.59	4.48791	4861.68	15.948	7.87459	2.66648	94.485	317.527	0.889305	0.915808
COL 45-75, 15 (3)	0	0	0	2397.91	0	1633.17	6.15941	4037.24	14.9775	10.3772	3.6121	120.474	305.195	0.854125	0.885951
COL 45-80, 5 (8)	0	0	0	5450.78	0	1960.42	2.34335	7413.54	20.3366	5.00182	1.57042	70.0785	328.239	0.929688	0.950415
COL 45-80, 10 (4)	0	0	0	3086.59	0	1770.59	4.48791	4861.68	15.948	7.87459	2.66648	94.485	317.527	0.889305	0.915808
COL 45-80, 15 (3)	0	0	0	2397.91	0	1633.17	6.15941	4037.24	14.9775	10.3772	3.6121	120.474	305.195	0.854125	0.885951
COL 45-85, 5 (9)	0	0	0	5688.05	0	1972.28	1.88631	7662.22	22.1606	4.66861	1.43755	69.9639	328.791	0.934372	0.954611
COL 45-85, 10 (5)	0	0	0	3347.48	0	1794.85	3.07104	5145.4	18.6031	6.99205	2.23142	93.8302	319.131	0.901711	0.929545
COL 45-85, 15 (3)	0	0	0	2397.91	0	1633.17	6.15941	4037.24	14.9775	10.3772	3.6121	120.474	305.195	0.854125	0.885951
COL 50-75, 5 (6)	0	0	0	4225.28	0	1784.76	4.74952	6014.78	17.9167	8.03021	2.82469	115.606	304.735	0.887117	0.910813
COL 50-75, 10 (3)	0	0	0	2409.17	0	1606.09	7.77817	4023.04	14.0911	11.4836	4.22036	139.03	293.122	0.838572	0.866746
COL 50-75, 15 (2)	0	0	0	1762.25	0	1454.15	11.8964	3228.31	12.0117	15.6773	6.10124	163.736	277.729	0.77962	0.807359
COL 50-80, 5 (7)	0	0	0	4579.74	0	1805.87	3.77314	6389.39	19.7808	7.15414	2.45115	113.673	306.638	0.899432	0.922607
COL 50-80, 10 (4)	0	0	0	2795.7	0	1649.95	4.94211	4450.59	17.0968	9.22218	3.21865	133.547	297.845	0.870361	0.898374
COL 50-80, 15 (3)	0	0	0	2179.49	0	1520.56	6.679	3706.74	15.9963	11.8372	4.21157	157.215	286.653	0.833601	0.867024
COL 50-85, 5 (8)	0	0	0	4816.25	0	1817.51	3.37065	6637.13	21.6695	6.89563	2.32681	113.94	306.804	0.903066	0.926533
COL 50-85, 10 (4)	0	0	0	2795.7	0	1649.95	4.94211	4450.59	17.0968	9.22218	3.21865	133.547	297.845	0.870361	0.898374
COL 50-85, 15 (3)	0	0	0	2179.49	0	1520.56	6.679	3706.74	15.9963	11.8372	4.21157	157.215	286.653	0.833601	0.867024
COL 55-75, 5 (5)	0	0	0	3405.99	0	1590.68	7.23298	5003.91	17.4023	11.5668	4.23794	176.88	273.892	0.837402	0.866191
COL 55-75, 10 (3)	0	0	0	2200.89	0	1472.61	8.32077	3681.82	15.4025	13.2887	4.85938	193.018	267.33	0.813197	0.846569
COL 55-75, 15 (2)	0	0	0	1642.38	0	1360	11.4078	3013.8	13.2001	16.4929	6.22791	211.037	256.055	0.768155	0.80336
COL 55-80, 5 (6)	0	0	0	3759.47	0	1611.79	6.28168	5377.54	19.536	10.7414	3.88637	175.457	275.307	0.849005	0.877292
COL 55-80, 10 (3)	0	0	0	2200.89	0	1472.61	8.32077	3681.82	15.4025	13.2887	4.85938	193.018	267.33	0.813197	0.846569
COL 55-80, 15 (2)	0	0	0	1642.38	0	1360	11.4078	3013.8	13.2001	16.4929	6.22791	211.037	256.055	0.768155	0.80336
COL 55-85, 5 (7)	0	0	0	3996.55	0	1624	5.80965	5626.36	21.3505	10.4227	3.7429	174.94	275.646	0.853486	0.881821
COL 55-85, 10 (4)	0	0	0	2461.39	0	1496.34	6.95741	3964.68	18.1835	12.5282	4.445	193.087	268.601	0.823888	0.859653
COL 55-85, 15 (3)	0	0	0	1925.42	0	1397.14	8.68733	3331.25	16.8078	14.9535	5.41672	209.334	258.823	0.789795	0.828972

### Sheet: mtsDNA
Strategies	Stool tests	SIGs	CTCs	COLs	Follow-up COLs	Surveillance COLs	Cols for symptoms	Total COLs	Compli- cations	CRC cases	CRC deaths	LY with CRC	LYG	Incidence reduction	Mortality reduction
mtsDNA 45-75, 1 (31)	13168.1	0	0	0	1592.5	1502.4	7.8552	3102.76	12.1616	13.2039	4.35323	154.226	305.27	0.814389	0.862551
mtsDNA 45-75, 3 (11)	7102.51	0	0	0	918.537	1171.4	12.8702	2102.81	10.0515	22.422	7.52276	255.691	270.885	0.684808	0.762476
mtsDNA 45-75, 5 (7)	5212.42	0	0	0	701.943	988.688	17.7676	1708.4	9.22657	28.9611	10.2316	314.344	236.878	0.592886	0.676945
mtsDNA 45-80, 1 (36)	14246	0	0	0	1724.2	1531.96	5.50487	3261.67	13.3735	11.6503	3.46345	151.813	310.293	0.836228	0.890645
mtsDNA 45-80, 3 (12)	7704.25	0	0	0	999.262	1200.79	9.59727	2209.64	11.1256	20.7373	6.32046	255.243	278.833	0.70849	0.800437
mtsDNA 45-80, 5 (8)	5608.31	0	0	0	760.386	1010.55	14.2222	1785.15	10.1308	27.5184	9.10146	315.501	243.767	0.613166	0.71263
mtsDNA 45-85, 1 (41)	15022	0	0	0	1819.98	1546.95	4.02545	3370.96	14.5252	10.9511	2.97126	153.501	312.618	0.846058	0.906185
mtsDNA 45-85, 3 (14)	8190.79	0	0	0	1067.69	1219.63	6.75862	2294.08	12.2472	19.7969	5.51831	257.445	282.642	0.72171	0.825764
mtsDNA 45-85, 5 (9)	5879.94	0	0	0	800.436	1021.59	12.0249	1834.06	10.9118	27.1645	8.55756	318.599	245.644	0.618141	0.729803
mtsDNA 50-75, 1 (26)	10890.7	0	0	0	1349.47	1374.21	9.26199	2732.94	11.989	15.5669	5.2549	199.031	284.06	0.781171	0.834082
mtsDNA 50-75, 3 (9)	5958.38	0	0	0	796.631	1054.77	14.3388	1865.74	9.77098	25.0474	8.46036	298.427	250.228	0.647903	0.732872
mtsDNA 50-75, 5 (6)	4381.24	0	0	0	610.903	893.648	19.582	1524.13	9.0252	31.4293	11.2145	349.142	217.628	0.558189	0.645913
mtsDNA 50-80, 1 (31)	11979.4	0	0	0	1483.22	1401.96	6.93828	2892.12	13.3738	14.0756	4.36796	197.569	288.394	0.802135	0.862086
mtsDNA 50-80, 3 (11)	6516.64	0	0	0	873.593	1084.64	10.8153	1969.05	10.9296	23.2427	7.17611	298.676	258.67	0.673271	0.773421
mtsDNA 50-80, 5 (7)	4780.78	0	0	0	669.716	913.75	15.8676	1599.33	9.87982	29.983	10.0763	351.647	224.417	0.578521	0.681851
mtsDNA 50-85, 1 (36)	12758.7	0	0	0	1578.44	1418.4	5.49944	3002.34	14.4626	13.3223	3.9117	198.134	290.643	0.812724	0.876492
mtsDNA 50-85, 3 (12)	6956.9	0	0	0	932.979	1099	8.55394	2040.53	11.7809	22.5223	6.53217	301.68	261.58	0.683398	0.793753
mtsDNA 50-85, 5 (8)	5051.94	0	0	0	710.918	925.333	13.6801	1649.93	10.8285	29.702	9.58305	355.475	225.827	0.582471	0.697424
mtsDNA 55-75, 1 (21)	8752.01	0	0	0	1119.54	1207.44	11.7659	2338.75	11.9062	19.4344	6.71804	259.838	253.064	0.726805	0.787884
mtsDNA 55-75, 3 (7)	4655.69	0	0	0	649.175	907.325	18.2895	1574.79	9.35014	29.7566	10.4405	352.652	217.79	0.581704	0.67035
mtsDNA 55-75, 5 (5)	3578.01	0	0	0	520.008	770.103	22.6084	1312.72	8.59194	35.3178	12.826	394.302	190.252	0.503528	0.595031
mtsDNA 55-80, 1 (26)	9825.17	0	0	0	1249.91	1235.37	9.35066	2494.63	12.9682	17.7764	5.76803	258.249	258.459	0.750113	0.81788
mtsDNA 55-80, 3 (9)	5410.87	0	0	0	753.262	949.67	13.3637	1716.3	10.7711	27.2079	8.74911	352.473	227.651	0.617531	0.723755
mtsDNA 55-80, 5 (6)	3979.32	0	0	0	580.271	792.177	18.7874	1391.24	9.59081	33.7657	11.6863	395.815	196.117	0.525346	0.631017
mtsDNA 55-85, 1 (31)	10604.3	0	0	0	1347.03	1252.09	7.8689	2606.99	14.2351	17.0988	5.30763	258.8	260.857	0.759637	0.832416
mtsDNA 55-85, 3 (11)	5813.14	0	0	0	809.542	966.725	11.0224	1787.29	11.6702	26.5446	8.09613	355.691	231.014	0.626855	0.744372
mtsDNA 55-85, 5 (7)	4252.15	0	0	0	621.866	804.639	16.4451	1442.95	10.5341	33.4785	11.0576	401.853	199.17	0.529384	0.650868

### Sheet: FIT
Strategies	Stool tests	SIGs	CTCs	COLs	Follow-up COLs	Surveillance COLs	Cols for symptoms	Total COLs	Compli- cations	CRC cases	CRC deaths	LY with CRC	LYG	Incidence reduction	Mortality reduction
FIT 45-75, 1 (31)	18887	0	0	0	918.419	1257.88	10.5822	2186.89	10.4726	19.4874	6.12167	233.985	288.177	0.72606	0.806714
FIT 45-75, 2 (16)	11479.9	0	0	0	606.742	983.279	15.6533	1605.67	8.65088	28.2717	9.20563	324.23	254.786	0.602577	0.709341
FIT 45-75, 3 (11)	8344.55	0	0	0	463.01	806.295	21.284	1290.59	7.47313	34.9042	12.0239	377.478	222.898	0.509343	0.620358
FIT 45-80, 1 (36)	20544.1	0	0	0	1002.81	1288.34	7.17843	2298.33	11.4624	17.5119	4.85085	231.596	295.624	0.75383	0.846839
FIT 45-80, 2 (18)	12313.7	0	0	0	655.41	1008.53	12.012	1675.95	9.46672	26.7178	7.9555	326.831	262.599	0.62442	0.748812
FIT 45-80, 3 (12)	8928.66	0	0	0	500.565	827.765	17.7792	1346.11	8.12508	33.6491	10.9428	380.74	228.941	0.526985	0.654492
FIT 45-85, 1 (41)	21742.6	0	0	0	1064.57	1304.55	5.01578	2374.14	12.3418	16.9422	4.22889	236.895	298.791	0.761839	0.866477
FIT 45-85, 2 (21)	13219.4	0	0	0	709.708	1026.25	8.42908	1744.39	10.531	26.01	6.95483	334.338	267.187	0.63437	0.780408
FIT 45-85, 3 (14)	9606.85	0	0	0	546.054	846.934	13.4604	1406.45	9.02933	32.7327	9.74074	388.37	236.227	0.539867	0.692445
FIT 50-75, 1 (26)	15563.5	0	0	0	789.497	1135.51	12.219	1937.23	10.0915	22.1286	7.17275	277.862	265.323	0.688933	0.773527
FIT 50-75, 2 (13)	9265.06	0	0	0	514.59	869.238	18.5933	1402.42	8.16231	31.6137	10.7171	364.338	230.215	0.555598	0.661617
FIT 50-75, 3 (9)	6865.32	0	0	0	401.787	709.49	23.8556	1135.13	7.1849	37.8785	13.3311	411.056	201.401	0.467531	0.579082
FIT 50-80, 1 (31)	17225.4	0	0	0	874.497	1168.59	8.72119	2051.81	11.2111	20.2469	5.84532	278.167	273.391	0.715384	0.815439
FIT 50-80, 2 (16)	10520.5	0	0	0	588.77	908.463	13.0328	1510.27	9.41451	29.2646	8.85717	366.972	241.744	0.588619	0.720343
FIT 50-80, 3 (11)	7676.86	0	0	0	455.482	739.103	18.3381	1212.92	8.153	35.9098	11.6457	416.665	212.008	0.495207	0.632299
FIT 50-85, 1 (36)	18422.6	0	0	0	937.264	1183.92	6.53941	2127.72	12.2625	19.6025	5.22594	280.86	276.174	0.724443	0.834996
FIT 50-85, 2 (18)	11129.7	0	0	0	625.138	920.873	10.4909	1556.5	10.1761	28.7044	8.16593	370.983	244.878	0.596494	0.742168
FIT 50-85, 3 (12)	8104.82	0	0	0	483.432	750.898	15.7761	1250.11	8.66432	35.3061	10.9493	419.778	215.327	0.503692	0.654288
FIT 55-75, 1 (21)	12373.2	0	0	0	663.61	979.894	14.9638	1658.47	9.85293	26.3603	8.7305	337.125	235.292	0.629446	0.724343
FIT 55-75, 2 (11)	7593.05	0	0	0	448.796	748.739	20.6667	1218.2	8.07571	35.3134	11.9838	413.836	203.485	0.50359	0.621623
FIT 55-75, 3 (7)	5305.04	0	0	0	328.864	597.251	28.3185	954.433	6.57017	42.2654	15.4147	450.185	170.636	0.405864	0.513296
FIT 55-80, 1 (26)	14049.8	0	0	0	749.5	1014.7	11.3996	1775.6	10.9622	24.3895	7.41807	337.084	242.965	0.657151	0.765781
FIT 55-80, 2 (13)	8439.19	0	0	0	498.734	776.694	16.6418	1292.07	8.84295	33.6261	10.5651	416.316	212.018	0.527309	0.666416
FIT 55-80, 3 (9)	6262.98	0	0	0	393.26	642.363	21.8132	1057.44	7.95033	39.6475	13.2425	454.312	184.401	0.442665	0.581882
FIT 55-85, 1 (31)	15246.4	0	0	0	812.721	1032.56	9.09396	1854.37	12.0275	23.6584	6.75888	339.314	245.922	0.667427	0.786595
FIT 55-85, 2 (16)	9352.28	0	0	0	555.219	797.904	12.735	1365.86	10.0189	32.7273	9.52515	422.246	217.214	0.539944	0.699252
FIT 55-85, 3 (11)	6851.29	0	0	0	433.99	658.131	17.8027	1109.92	8.79797	39.033	12.2131	462.1	189.428	0.451302	0.614383

### Sheet: gFOBT
Strategies	Stool tests	SIGs	CTCs	COLs	Follow-up COLs	Surveillance COLs	Cols for symptoms	Total COLs	Compli- cations	CRC cases	CRC deaths	LY with CRC	LYG	Incidence reduction	Mortality reduction
gFOBT 45-75, 1 (31)	15781.1	0	0	0	1328.73	1264.3	10.2596	2603.29	10.796	18.1724	5.8567	213.884	290.514	0.744546	0.81508
gFOBT 45-75, 2 (16)	10436.1	0	0	0	910.85	1012.79	15.0626	1938.7	9.25061	26.3259	8.73309	299.695	258.942	0.629929	0.724261
gFOBT 45-75, 3 (11)	7800.94	0	0	0	697.145	840.327	20.8565	1558.33	8.09303	33.0553	11.6594	352.962	225.335	0.535332	0.631866
gFOBT 45-80, 1 (36)	17149.4	0	0	0	1443.65	1293.99	7.10579	2744.75	11.9502	16.3585	4.67093	213.302	297.247	0.770044	0.85252
gFOBT 45-80, 2 (18)	11179.9	0	0	0	978.379	1037.78	11.7405	2027.9	10.0401	24.7444	7.55327	300.58	265.287	0.652161	0.761513
gFOBT 45-80, 3 (12)	8433.55	0	0	0	756.614	864.942	17.1686	1638.72	8.8445	31.5669	10.4043	356.101	233.252	0.556256	0.671493
gFOBT 45-85, 1 (41)	18122.4	0	0	0	1528.64	1310.09	5.05947	2843.79	13.085	15.5884	4.10558	214.808	299.626	0.78087	0.87037
gFOBT 45-85, 2 (21)	11992.3	0	0	0	1052.67	1056.6	8.34274	2117.6	11.1387	23.8774	6.55776	305.565	270.33	0.664349	0.792945
gFOBT 45-85, 3 (14)	9033.84	0	0	0	815.145	884.008	13.4087	1712.56	9.84828	30.6445	9.39564	361.219	238.972	0.569222	0.703342
gFOBT 50-75, 1 (26)	13083.7	0	0	0	1124.26	1148.45	11.9311	2284.64	10.5488	20.925	6.88167	261.004	268.184	0.705852	0.782718
gFOBT 50-75, 2 (13)	8461.53	0	0	0	756.87	901.164	17.9669	1676	8.78013	29.7447	10.2081	341.75	233.735	0.581871	0.677688
gFOBT 50-75, 3 (9)	6502.42	0	0	0	597.444	745.945	22.9925	1366.38	7.70113	35.7477	12.7704	388.34	205.177	0.497485	0.596786
gFOBT 50-80, 1 (31)	14447	0	0	0	1240.73	1179.66	8.69509	2429.08	11.8393	19.0684	5.7352	259.431	274.28	0.731951	0.818916
gFOBT 50-80, 2 (16)	9583.07	0	0	0	859.46	939.981	12.7903	1812.23	10.029	27.3359	8.45649	343.278	244.848	0.615732	0.732994
gFOBT 50-80, 3 (11)	7196.04	0	0	0	664.094	773.982	18.2624	1456.34	8.60745	33.8678	11.2587	391.578	214.199	0.523911	0.644518
gFOBT 50-85, 1 (36)	15430.2	0	0	0	1325	1196.83	6.61412	2528.44	12.9808	18.235	5.06826	261.358	277.533	0.743666	0.839975
gFOBT 50-85, 2 (18)	10126.6	0	0	0	909.152	952.15	10.5312	1871.83	10.8353	26.7633	7.83478	346.616	247.095	0.623781	0.752624
gFOBT 50-85, 3 (12)	7661.05	0	0	0	708.817	785.371	15.674	1509.86	9.45302	33.3963	10.5866	396.783	217.3	0.530539	0.665739
gFOBT 55-75, 1 (21)	10503.8	0	0	0	927.957	999.035	14.613	1941.61	10.3237	24.9884	8.43787	319.406	237.382	0.648731	0.733582
gFOBT 55-75, 2 (11)	6969.16	0	0	0	644.064	779.543	19.9739	1443.58	8.68552	33.4646	11.5211	394.571	206.183	0.52958	0.636233
gFOBT 55-75, 3 (7)	5054.63	0	0	0	478.699	629.835	27.65	1136.18	7.19188	40.4558	14.9837	431.368	172.88	0.431302	0.526902
gFOBT 55-80, 1 (26)	11872.3	0	0	0	1044.2	1030.39	11.2988	2085.88	11.505	23.0607	7.18283	318.926	244.516	0.675829	0.773209
gFOBT 55-80, 2 (13)	7723.45	0	0	0	714.263	807.338	16.3797	1537.98	9.55358	31.8062	10.3157	395.235	213.459	0.552891	0.674293
gFOBT 55-80, 3 (9)	5940.63	0	0	0	565.422	671.887	21.3867	1258.7	8.39522	37.8118	12.8074	435.152	187.227	0.468469	0.595619
gFOBT 55-85, 1 (31)	12862.1	0	0	0	1128.63	1047.92	9.11076	2185.66	12.7283	22.2589	6.53889	320.257	247.302	0.687101	0.793541
gFOBT 55-85, 2 (16)	8541.92	0	0	0	789.366	828.105	12.7973	1630.27	10.7823	30.7882	9.2258	400.326	219.374	0.567201	0.708704
gFOBT 55-85, 3 (11)	6442.22	0	0	0	615.904	689.016	17.8762	1322.8	9.44475	37.0001	11.9065	439.65	191.215	0.479879	0.624063

### Sheet: Sigmoidoscopy
CRC-AIM (Simulation 12/30 - Analysis 12/31) - Period Life Tables (max age = 120)																		Cohorts
																		Birth year	1975
Outcomes per 1,000 persons free of diagnosed colorectal cancer at age 40																		Size	4 million
Strategies	Stool tests	SIGs	CTCs	COLs	Follow-up COLs	Surveillance COLs	Cols for symptoms	Total COLs	Compli- cations	CRC cases	CRC deaths	LY with CRC	LYG	Incidence reduction	Mortality reduction	Relative Benchmark
No screening	0	0	0	0	0	0	71.1376	71.1376	1.8509	71.1376	31.6716	560.325	0	0	0
SIG 45-75, 5 (7)	0	5169.76	0	0	754.253	835.403	27.8671	1617.52	8.2091	31.0059	12.6427	274.451	207.616	0.564142	0.600818	0.653853
SIG 45-75, 10 (4)	0	3274.87	0	0	537.621	742.846	30.035	1310.5	7.64685	33.8712	13.776	302.313	193.189	0.523864	0.565035	0.608416
SIG 45-80, 5 (8)	0	5587.16	0	0	811.319	852.194	25.8878	1689.4	8.97634	29.5632	11.9442	271.309	210.872	0.584422	0.622872	0.664107
SIG 45-80, 10 (4)	0	3274.87	0	0	537.621	742.846	30.035	1310.5	7.64685	33.8712	13.776	302.313	193.189	0.523864	0.565035	0.608416
SIG 45-85, 5 (9)	0	5875.51	0	0	851.929	861.093	24.8576	1737.88	9.79451	29.0467	11.6084	271.88	212.255	0.591683	0.633474	0.668462
SIG 45-85, 10 (5)	0	3605.64	0	0	594.092	760.13	27.6386	1381.86	9.05001	32.7025	13.0364	302.58	196.307	0.540292	0.588387	0.618237
SIG 50-75, 5 (6)	0	4334.59	0	0	649.598	773.827	28.7908	1452.22	8.15093	32.3809	13.2316	300.671	193.791	0.544813	0.582225	0.661126
SIG 50-75, 10 (3)	0	2527.09	0	0	429.878	669.512	33.4816	1132.87	6.90158	36.9337	15.311	327.541	176.068	0.480813	0.516569	0.600663
SIG 50-80, 5 (7)	0	4750.98	0	0	706.885	790.729	26.913	1524.53	8.99418	31.0256	12.5352	298.107	197.443	0.563865	0.604213	0.673587
SIG 50-80, 10 (4)	0	3003.45	0	0	509.425	700.239	29.4014	1239.07	8.3094	34.2411	13.8613	324.628	182.736	0.518664	0.562342	0.623411
SIG 50-85, 5 (8)	0	5039.5	0	0	746.874	800.488	25.8523	1573.22	9.68981	30.4517	12.1971	298.061	198.84	0.571933	0.614889	0.678352
SIG 50-85, 10 (4)	0	3003.45	0	0	509.425	700.239	29.4014	1239.07	8.3094	34.2411	13.8613	324.628	182.736	0.518664	0.562342	0.623411
SIG 55-75, 5 (5)	0	3523.75	0	0	548.993	694.091	30.4935	1273.58	8.04055	34.6374	14.1785	335.865	174.402	0.513093	0.552327	0.652386
SIG 55-75, 10 (3)	0	2337.17	0	0	413.897	624.039	32.4551	1070.39	7.44237	37.1459	15.1701	356.595	163.327	0.47783	0.521017	0.610955
SIG 55-80, 5 (6)	0	3940.8	0	0	606.332	710.619	28.5467	1345.5	8.81141	33.2996	13.4738	334.014	177.731	0.531898	0.574577	0.664838
SIG 55-80, 10 (3)	0	2337.17	0	0	413.897	624.039	32.4551	1070.39	7.44237	37.1459	15.1701	356.595	163.327	0.47783	0.521017	0.610955
SIG 55-85, 5 (7)	0	4229.83	0	0	645.778	719.97	27.4814	1393.23	9.51558	32.7382	13.1608	333.769	179.031	0.539791	0.584461	0.669699
SIG 55-85, 10 (4)	0	2668.03	0	0	470.485	641.51	30.1332	1142.13	8.82382	35.9971	14.4515	357.33	166.62	0.493979	0.543708	0.623273
Note: updated surveillance if incomplete reach

### Sheet: Sigmoidoscopy+FIT
CRC-AIM (Simulation 12/31 - Analysis 01/02) - Period Life Tables (max age = 120)																		Cohorts
																		Birth year	1975
Outcomes per 1,000 persons free of diagnosed colorectal cancer at age 40																		Size	4 million
Strategies	Stool tests	SIGs	CTCs	COLs	Follow-up COLs	Surveillance COLs	Cols for symptoms	Total COLs	Compli- cations	CRC cases	CRC deaths	LY with CRC	LYG	Incidence reduction	Mortality reduction	Relative Benchmark
No screening	0	0	0	0	0	0	71.1376	71.1376	1.8509	71.1376	31.6716	560.325	0	0	0
SIG+FIT 45-75, 10_1 (4_31)	16638.6	2281.38	0	0	1149.4	1390.73	8.78168	2548.91	11.2711	15.0334	4.89221	171.644	300.989	0.788672	0.845533	0.947914
SIG+FIT 45-75, 10_2 (4_16)	10080.8	2625.98	0	0	927.775	1237.57	10.5977	2175.94	10.4868	18.5297	6.00379	210.084	287.369	0.739524	0.810436	0.905021
SIG+FIT 45-75, 5_2 (7_16)	9326.8	4216.03	0	0	1091.25	1284.61	10.2329	2386.09	10.8205	17.2162	5.65661	193.834	290.701	0.757987	0.821398	0.915513
SIG+FIT 45-75, 5_3 (7_11)	6771.98	4468.89	0	0	1008.62	1200.27	12.2663	2221.16	10.447	19.5226	6.67357	211.511	278.84	0.725566	0.789288	0.87816
SIG+FIT 45-80, 10_1 (4_36)	17984.5	2423.97	0	0	1237.57	1419.94	6.22222	2663.74	12.384	13.3784	3.91661	169.63	305.875	0.811936	0.876337	0.963303
SIG+FIT 45-80, 10_2 (4_18)	10710.7	2709.24	0	0	974.467	1256.05	8.49836	2239.02	11.1367	17.4302	5.24869	210.994	291.388	0.754978	0.834277	0.917679
SIG+FIT 45-80, 5_2 (8_18)	10005.3	4533.86	0	0	1173.61	1308.89	7.66081	2490.16	11.8527	15.8097	4.75702	194.275	295.542	0.777759	0.849802	0.930761
SIG+FIT 45-80, 5_3 (8_12)	7309.39	4778.68	0	0	1083.15	1225.58	9.45793	2318.19	11.2832	17.8958	5.67238	211.083	284.905	0.748434	0.8209	0.897261
SIG+FIT 45-85, 10_1 (5_41)	19068	2511.54	0	0	1307.4	1434.63	4.49929	2746.53	13.4304	12.7637	3.37582	171.486	308.706	0.820577	0.893412	0.972218
SIG+FIT 45-85, 10_2 (5_21)	11510.3	2874.4	0	0	1046.29	1275.44	5.9146	2327.64	12.5127	16.4815	4.53832	212.621	295.071	0.768315	0.856707	0.929276
SIG+FIT 45-85, 5_2 (9_21)	10654.5	4722.57	0	0	1238.48	1327.49	5.60284	2571.58	13.007	14.8767	4.09498	194.138	299.098	0.790874	0.870705	0.941958
SIG+FIT 45-85, 5_3 (9_14)	7783.2	5002.76	0	0	1144.03	1241.42	7.36378	2392.82	12.3064	17.1252	5.04964	211.542	287.442	0.759266	0.840562	0.905251
SIG+FIT 50-75, 10_1 (3_26)	13586	1935.77	0	0	983.581	1277.35	10.5015	2271.43	11.1974	17.3258	5.85902	211.062	279.441	0.756447	0.815007	0.953326
SIG+FIT 50-75, 10_2 (3_13)	8073.32	2131.87	0	0	775.465	1120.5	13.5826	1909.55	9.86094	21.6684	7.49148	248.453	262.602	0.695401	0.763463	0.895879
SIG+FIT 50-75, 5_2 (6_13)	7567.55	3567.25	0	0	935.978	1174.8	12.0686	2122.85	10.6186	19.5854	6.69244	231.528	268.831	0.724683	0.788692	0.917129
SIG+FIT 50-75, 5_3 (6_9)	5624.74	3751.73	0	0	870.089	1098.8	13.8114	1982.7	10.2815	21.5898	7.56361	247.027	258.505	0.696506	0.761186	0.881902
SIG+FIT 50-80, 10_1 (4_31)	15093.8	2101.38	0	0	1085.2	1305.98	7.54448	2398.72	12.2749	15.5907	4.75934	210.504	285.08	0.780837	0.849728	0.972565
SIG+FIT 50-80, 10_2 (4_16)	9179.47	2402.91	0	0	880.758	1159.31	9.14049	2049.21	11.4301	19.1028	5.93813	246.484	271.62	0.731467	0.812509	0.926644
SIG+FIT 50-80, 5_2 (7_16)	8502.88	3849.32	0	0	1028.18	1206.09	8.81581	2243.09	11.8512	17.742	5.55295	230.654	275.278	0.750596	0.824671	0.939124
SIG+FIT 50-80, 5_3 (7_11)	6201.42	4080.13	0	0	951.089	1125.73	10.76	2087.58	11.2739	19.9246	6.53088	246.285	264.122	0.719915	0.793794	0.901063
SIG+FIT 50-85, 10_1 (4_36)	16050.2	2209.13	0	0	1151.98	1322.14	5.91331	2480.03	13.4045	14.7746	4.23354	209.571	287.536	0.792309	0.86633	0.980943
SIG+FIT 50-85, 10_2 (4_18)	9636.07	2465.96	0	0	915.796	1168.43	7.82883	2092.06	12.0869	18.7305	5.55037	248.381	273.207	0.7367	0.824752	0.932057
SIG+FIT 50-85, 5_2 (8_18)	8992.51	4070.24	0	0	1087.51	1219.52	7.1668	2314.2	12.7544	17.0732	5.06257	231.368	277.724	0.759997	0.840154	0.947469
SIG+FIT 50-85, 5_3 (8_12)	6591.3	4293.67	0	0	1004.63	1138.27	9.04122	2151.94	12.1459	19.2568	5.98698	246.753	267.293	0.729301	0.810967	0.911883
SIG+FIT 55-75, 10_1 (3_21)	10820.1	1685.74	0	0	844.64	1130.96	12.4819	1988.09	11.115	20.562	7.05642	265.115	250.564	0.710954	0.7772	0.937283
SIG+FIT 55-75, 10_2 (3_11)	6646.2	1907.23	0	0	695.05	1003.67	14.5626	1713.28	10.2135	24.0214	8.2732	297.075	237.99	0.662325	0.738781	0.890248
SIG+FIT 55-75, 5_2 (5_11)	6179.73	2912.66	0	0	796.905	1041.8	14.1932	1852.9	10.5297	22.8713	7.95033	284.164	241.527	0.678493	0.748976	0.903481
SIG+FIT 55-75, 5_3 (5_7)	4399.05	3058.7	0	0	727.679	968.876	16.8889	1713.44	9.95349	25.2916	9.09991	297.359	230.008	0.644469	0.712679	0.860389
SIG+FIT 55-80, 10_1 (3_26)	12206.1	1777.78	0	0	926.929	1158.79	10.1587	2095.88	12.0401	19.0723	6.18836	263.706	255.67	0.731896	0.804608	0.956382
SIG+FIT 55-80, 10_2 (3_13)	7307.29	1956.25	0	0	739.705	1022.34	12.5592	1774.6	10.8976	22.9922	7.5512	297.783	242.257	0.676792	0.761578	0.90621
SIG+FIT 55-80, 5_2 (6_13)	6849.66	3221.97	0	0	878.948	1068.12	11.5415	1958.61	11.5249	21.2528	6.983	281.999	246.173	0.701244	0.779518	0.920857
SIG+FIT 55-80, 5_3 (6_9)	5097.05	3389.64	0	0	817.756	1003.52	13.2166	1834.49	11.208	23.2215	7.81539	295.494	237.345	0.673569	0.753236	0.887837
SIG+FIT 55-85, 10_1 (4_31)	13291.5	1890.76	0	0	1000.28	1174.91	8.35644	2183.55	13.2929	18.3999	5.62197	265.897	258.336	0.741348	0.822491	0.966355
SIG+FIT 55-85, 10_2 (4_16)	8110.91	2140.64	0	0	814.497	1043.96	9.78003	1868.23	12.1927	21.9957	6.74001	298.559	245.42	0.6908	0.78719	0.918042
SIG+FIT 55-85, 5_2 (7_16)	7526.88	3414.99	0	0	944.99	1083.62	9.54169	2038.15	12.6368	20.6039	6.42308	284.737	248.968	0.710365	0.797197	0.931312
SIG+FIT 55-85, 5_3 (7_11)	5513.01	3616.46	0	0	874.744	1018.11	11.2458	1904.1	12.1676	22.5835	7.26969	297.987	239.516	0.682537	0.770466	0.895955
Note: updated surveillance if incomplete reach

### Sheet: Sigmoidoscopy+gFOBT
CRC-AIM (Simulation 12/30 - Analysis 12/31) - Period Life Tables (max age = 120)																		Cohorts
																		Birth year	1975
Outcomes per 1,000 persons free of diagnosed colorectal cancer at age 40																		Size	4 million
Strategy	Stool tests	SIGs	CTCs	COLs	Follow-up COLs	Surveillance COLs	Cols for symptoms	Total COLs	Compli- cations	CRC cases	CRC deaths	LY with CRC	LYG	Incidence reduction	Mortality reduction	Relative Benchmark
No screening	0	0	0	0	0	0	71.1376	71.1376	1.8509	71.1376	31.6716	560.325	0	0	0
SIG+gFOBT 45-75, 10_1 (4_31)	14074.2	1893.65	0	0	1477.67	1381.68	9.05182	2868.39	11.4846	14.8558	4.977	163.589	300.278	0.791168	0.842856	0.945675
SIG+gFOBT 45-75, 10_2 (4_16)	9216.31	2312.3	0	0	1160.47	1241.95	10.828	2413.25	10.7104	18.1634	6.03791	201.28	286.895	0.744673	0.809359	0.903529
SIG+gFOBT 45-75, 5_2 (7_16)	8614.64	3728.45	0	0	1290.6	1288.99	10.2787	2589.87	11.0963	16.7747	5.60543	185.262	291.237	0.764194	0.823014	0.917203
SIG+gFOBT 45-75, 5_3 (7_11)	6415.71	4086.99	0	0	1162.02	1208.88	12.1784	2383.07	10.5359	18.8825	6.53527	202.767	280.121	0.734563	0.793655	0.882193
SIG+gFOBT 45-80, 10_1 (4_36)	15172.9	2067.04	0	0	1596.91	1410.69	6.30391	3013.91	12.6151	12.9806	3.91429	161.473	306.423	0.817528	0.87641	0.96503
SIG+gFOBT 45-80, 10_2 (4_18)	9747.5	2439.82	0	0	1227.91	1263.66	8.57255	2500.14	11.4699	16.715	5.21147	198.682	291.477	0.765033	0.835453	0.91796
SIG+gFOBT 45-80, 5_2 (8_18)	9205.02	4017.2	0	0	1384.71	1314.69	7.67115	2707.07	12.111	15.1184	4.67429	183.403	296.429	0.787476	0.852414	0.933553
SIG+gFOBT 45-80, 5_3 (8_12)	6973.41	4359.28	0	0	1249.88	1234.44	9.48482	2493.81	11.5521	17.2953	5.5726	200.527	285.74	0.756875	0.82405	0.89989
SIG+gFOBT 45-85, 10_1 (5_41)	16091.4	2107.86	0	0	1681.42	1426.83	4.62259	3112.88	13.7419	12.2893	3.4115	161.997	308.165	0.827245	0.892285	0.970514
SIG+gFOBT 45-85, 10_2 (5_21)	10476.6	2547.01	0	0	1310.63	1282.15	6.14855	2598.93	12.8338	15.8603	4.47007	201.742	294.8	0.777047	0.858862	0.928424
SIG+gFOBT 45-85, 5_2 (9_21)	9819.09	4178.48	0	0	1463.02	1329.52	5.71995	2798.25	13.1029	14.3863	4.09679	184.778	299.438	0.797767	0.870648	0.94303
SIG+gFOBT 45-85, 5_3 (9_14)	7403.62	4563.86	0	0	1319.66	1251.82	7.40799	2578.89	12.7125	16.4681	5.00647	201.464	288.42	0.768504	0.841925	0.90833
SIG+gFOBT 50-75, 10_1 (3_26)	11544.4	1680.28	0	0	1257.52	1274.72	10.4842	2542.73	11.3706	16.9422	5.81017	203.994	279.522	0.761839	0.816549	0.953601
SIG+gFOBT 50-75, 10_2 (3_13)	7398.95	1940.34	0	0	969.177	1132.21	13.3342	2114.72	10.2676	20.8818	7.31674	237.966	263.851	0.706459	0.768981	0.900141
SIG+gFOBT 50-75, 5_2 (6_13)	6996.57	3183.91	0	0	1095.29	1181.99	12.0986	2289.38	10.8502	19.1258	6.61463	224.373	269.534	0.731144	0.791149	0.919527
SIG+gFOBT 50-75, 5_3 (6_9)	5385.26	3446.89	0	0	999.508	1109.52	13.6948	2122.72	10.4302	21.0615	7.42117	239.857	259.457	0.703933	0.765683	0.885149
SIG+gFOBT 50-80, 10_1 (4_31)	12813.8	1765.44	0	0	1378.5	1303.61	7.71225	2689.82	12.4444	15.1952	4.74357	201.69	285.357	0.786397	0.850226	0.973508
SIG+gFOBT 50-80, 10_2 (4_16)	8409.74	2132.12	0	0	1089.16	1167.67	9.28706	2266.11	11.7162	18.5005	5.84842	236.833	272.648	0.739934	0.815341	0.930152
SIG+gFOBT 50-80, 5_2 (7_16)	7866.86	3419.27	0	0	1206.96	1213.08	8.98694	2429.03	12.0781	17.3312	5.54442	222.982	275.465	0.75637	0.82494	0.939761
SIG+gFOBT 50-80, 5_3 (7_11)	5889.62	3745.12	0	0	1088.29	1134.72	10.8453	2233.86	11.3923	19.3714	6.44506	238.807	265.833	0.727692	0.796503	0.906901
SIG+gFOBT 50-85, 10_1 (4_36)	13592.4	1896.19	0	0	1466.98	1319.75	6.02524	2792.76	13.7021	14.3564	4.21907	202.275	287.711	0.798189	0.866787	0.981541
SIG+gFOBT 50-85, 10_2 (4_18)	8789.19	2226.83	0	0	1139.93	1179.31	7.85417	2327.08	12.5734	17.9589	5.44929	237.507	273.895	0.747547	0.827944	0.934406
SIG+gFOBT 50-85, 5_2 (8_18)	8295.76	3625.61	0	0	1273.73	1226.84	7.28106	2507.85	13.0602	16.5456	5.00337	223.496	278.349	0.767414	0.842023	0.949603
SIG+gFOBT 50-85, 5_3 (8_12)	6291	3931.64	0	0	1152.39	1149.26	9.0557	2310.71	12.4512	18.6747	5.92029	240.173	267.485	0.737485	0.813072	0.912538
SIG+gFOBT 55-75, 10_1 (3_21)	9287.03	1430.4	0	0	1054.56	1132.82	12.681	2200.06	11.2739	20.3327	7.09778	259.573	250.505	0.714177	0.775894	0.937065
SIG+gFOBT 55-75, 10_2 (3_11)	6143.66	1708.27	0	0	846.568	1014.02	14.6218	1875.21	10.5069	23.5408	8.26493	288.645	237.852	0.669081	0.739042	0.889732
SIG+gFOBT 55-75, 5_2 (5_11)	5755.73	2614.14	0	0	929.324	1050.55	14.1009	1993.97	10.8378	22.2997	7.86347	277.049	241.444	0.686527	0.751718	0.90317
SIG+gFOBT 55-75, 5_3 (5_7)	4228.6	2823.01	0	0	828.121	979.805	16.7734	1824.7	10.0241	24.8051	9.02727	290.399	229.965	0.651307	0.714972	0.86023
SIG+gFOBT 55-80, 10_1 (3_26)	10409.5	1553.73	0	0	1168.89	1161.23	10.1776	2340.3	12.3721	18.5902	6.16587	256.28	255.865	0.738673	0.805318	0.957112
SIG+gFOBT 55-80, 10_2 (3_13)	6713.85	1785.55	0	0	911.33	1034.82	12.5714	1958.72	11.3114	22.3343	7.49148	288.448	242.458	0.68604	0.763463	0.906963
SIG+gFOBT 55-80, 5_2 (6_13)	6345.35	2888.89	0	0	1021.13	1076.56	11.6731	2109.36	11.8835	20.8066	6.96724	275.049	246.354	0.707516	0.780016	0.921534
SIG+gFOBT 55-80, 5_3 (6_9)	4885.24	3124.44	0	0	931.225	1013.52	13.2543	1958	11.4549	22.7255	7.78411	289.587	236.943	0.680542	0.754224	0.886333
SIG+gFOBT 55-85, 10_1 (4_31)	11323.6	1610.88	0	0	1256.34	1176.85	8.44951	2441.64	13.5524	17.8252	5.61913	256.661	258.35	0.749426	0.822581	0.96641
SIG+gFOBT 55-85, 10_2 (4_16)	7449.15	1916.75	0	0	997.134	1053.83	9.92092	2060.89	12.7216	21.3745	6.69167	290.007	246.123	0.699533	0.788717	0.92067
SIG+gFOBT 55-85, 5_2 (7_16)	6977.38	3052.46	0	0	1100.88	1092.91	9.59598	2203.38	12.9868	19.9579	6.36311	276.356	249.392	0.719446	0.799091	0.9329
SIG+gFOBT 55-85, 5_3 (7_11)	5248.8	3331.81	0	0	995.552	1027.83	11.4316	2034.81	12.4444	22.0239	7.23272	290.922	239.911	0.690404	0.771634	0.897435
Note: updated surveillance if incomplete reach

### Sheet: CT Colonography
CRC-AIM (Simulation 12/30 - Analysis 12/31) - Period Life Tables (max age = 120)																		Cohorts
																		Birth year	1975
Outcomes per 1,000 persons free of diagnosed colorectal cancer at age 40																		Size	4 million
Strategies	Stool tests	SIGs	CTCs	COLs	Follow-up COLs	Surveillance COLs	Cols for symptoms	Total COLs	Compli- cations	CRC cases	CRC deaths	LY with CRC	LYG	Incidence reduction	Mortality reduction	Relative Benchmark
No screening	0	0	0	0	0	0	71.1376	71.1376	1.8509	71.1376	31.6716	560.325	0	0	0
CTC 45-75, 5 (7)	0	0	5030.59	0	805.168	1174.79	11.2827	1991.24	10.318	16.9724	6.09349	174.408	284.963	0.761414	0.807604	0.897444
CTC 45-75, 10 (4)	0	0	3231.98	0	575.663	994.074	16.025	1585.76	9.36668	22.5892	8.43063	227.828	255.197	0.682457	0.733811	0.803702
CTC 45-80, 5 (8)	0	0	5405.43	0	869.225	1197.95	8.609	2075.78	11.3753	15.3351	5.17838	172.867	289.51	0.784431	0.836497	0.911762
CTC 45-80, 10 (4)	0	0	3231.98	0	575.663	994.074	16.025	1585.76	9.36668	22.5892	8.43063	227.828	255.197	0.682457	0.733811	0.803702
CTC 45-85, 5 (9)	0	0	5661.95	0	913.702	1209.4	7.0117	2130.11	12.2873	14.7009	4.7185	174.461	291.653	0.793345	0.851018	0.918512
CTC 45-85, 10 (5)	0	0	3539.69	0	639.665	1019.39	12.6621	1671.72	11.1196	21.1669	7.41342	228.743	259.579	0.702451	0.765928	0.817501
CTC 50-75, 5 (6)	0	0	4204.07	0	705.173	1098.96	12.8151	1816.95	10.3428	19.0208	6.96724	210.392	264.876	0.732619	0.780016	0.903638
CTC 50-75, 10 (3)	0	0	2499.51	0	463.824	904.267	20.9503	1389.04	8.41538	26.6374	10.4819	259.003	231.32	0.625551	0.669045	0.789158
CTC 50-80, 5 (7)	0	0	4580.04	0	769.468	1121.98	10.0574	1901.51	11.171	17.2209	5.9906	207.473	270.665	0.757922	0.810852	0.923387
CTC 50-80, 10 (4)	0	0	2949.24	0	556.013	948.62	15.0507	1519.68	10.1688	23.0215	8.47587	254.476	241.119	0.676381	0.732382	0.822589
CTC 50-85, 5 (8)	0	0	4837.24	0	813.413	1132.9	8.4981	1954.82	12.2226	16.6511	5.55399	209.227	271.595	0.765931	0.824638	0.926558
CTC 50-85, 10 (4)	0	0	2949.24	0	556.013	948.62	15.0507	1519.68	10.1688	23.0215	8.47587	254.476	241.119	0.676381	0.732382	0.822589
CTC 55-75, 5 (5)	0	0	3411.63	0	607.514	992.409	15.2766	1615.2	10.0512	22.1759	8.29052	260.096	237.128	0.688268	0.738234	0.887023
CTC 55-75, 10 (3)	0	0	2300.42	0	458.353	855.325	19.4688	1333.15	9.15729	26.867	10.2453	296.389	215.309	0.622324	0.676513	0.805406
CTC 55-80, 5 (6)	0	0	3788.39	0	671.982	1016.1	12.4124	1700.5	11.0421	20.3697	7.31001	257.617	242.113	0.713658	0.769193	0.905672
CTC 55-80, 10 (3)	0	0	2300.42	0	458.353	855.325	19.4688	1333.15	9.15729	26.867	10.2453	296.389	215.309	0.622324	0.676513	0.805406
CTC 55-85, 5 (7)	0	0	4044.97	0	716.508	1028.17	10.8973	1755.57	12.1236	19.7495	6.84289	257.983	244.017	0.722375	0.783942	0.912795
CTC 55-85, 10 (4)	0	0	2608.58	0	524.264	880.16	16.0384	1420.46	10.8725	25.3984	9.19684	297.83	219.98	0.642968	0.709618	0.822878
Note: updated surveillance if incomplete reach
